# Mesenchymal Meis2 controls whisker development independently from trigeminal sensory innervation

**DOI:** 10.1101/2024.08.13.607774

**Authors:** Mehmet Mahsum Kaplan, Erika Hudacova, Miroslav Matejcek, Haneen Tuaima, Jan Krivanek, Ondrej Machon

## Abstract

Hair follicle development is initiated by reciprocal molecular interactions between the placode-forming epithelium and the underlying mesenchyme. Cell fate transformation in dermal fibroblasts generates a cell niche for placode induction by activation of signaling pathways WNT, EDA, and FGF in the epithelium. These successive paracrine epithelial signals initiate dermal condensation in the underlying mesenchyme. Although epithelial signaling from the placode to mesenchyme is better described, little is known about primary mesenchymal signals resulting in placode induction. Here we show that *Meis2* expression in cells derived from the neural crest is critical for whisker formation, and also for branching of trigeminal nerves. While whisker formation is independent of the trigeminal sensory innervation, MEIS2 in mesenchymal dermal cells orchestrates the initial steps of epithelial placode formation and subsequent dermal condensation. MEIS2 regulates the expression of transcription factor *Foxd1*, which is typical of pre-dermal condensation. However, deletion of *Foxd1* does not affect whisker development. Overall, our data suggest an early role of mesenchymal MEIS2 during whisker formation and provide evidence that whiskers can normally develop in the absence of sensory innervation or *Foxd1* expression.
