## Supplementary material for "Mesenchymal Meis2 controls whisker development independently from trigeminal sensory innervation": Supplementary Data 2_cluster 0 top 100 markers GO biological process.xlsx

### Sheet: Sheet1
ID	Description	GeneRatio	BgRatio	pvalue	p.adjust	qvalue	geneID	Count
GO:0007051	spindle organization	7/89	185/28943	1.7231e-06	0.00261395	0.00186755	Ccnb2/Birc5/Knstrn/Tpx2/Tacc3/Stmn1/Cdca8	7
GO:0140694	non-membrane-bounded organelle assembly	9/89	379/28943	2.60215e-06	0.00261395	0.00186755	Ccnb2/Cenpa/Cep135/Mef2c/Birc5/Dhx29/Tpx2/Cdca8/Lsm4	9
GO:0140014	mitotic nuclear division	8/89	309/28943	5.14542e-06	0.00261395	0.00186755	Mki67/Birc5/Knstrn/Tpx2/Tacc3/Hecw2/Fgfr2/Cdca8	8
GO:0003151	outflow tract morphogenesis	5/89	86/28943	7.02411e-06	0.00261395	0.00186755	Mef2c/Nrp1/Thbs1/Fgfr2/Robo2	5
GO:1902850	microtubule cytoskeleton organization involved in mitosis	6/89	153/28943	8.00536e-06	0.00261395	0.00186755	Cenpa/Birc5/Tpx2/Tacc3/Stmn1/Cdca8	6
GO:0010092	specification of animal organ identity	4/89	42/28943	8.55025e-06	0.00261395	0.00186755	Mef2c/Pax3/Fgfr2/Robo2	4
GO:0001822	kidney development	8/89	334/28943	9.07173e-06	0.00261395	0.00186755	Mef2c/Crlf1/Nrp1/Cenpf/Smad1/Fgfr2/Robo2/Osr2	8
GO:0072001	renal system development	8/89	348/28943	1.22097e-05	0.00307837	0.00219935	Mef2c/Crlf1/Nrp1/Cenpf/Smad1/Fgfr2/Robo2/Osr2	8
GO:0001667	ameboidal-type cell migration	9/89	471/28943	1.49018e-05	0.00333967	0.00238604	Mef2c/Tpbg/Ets1/Pax3/Nrp1/Amotl2/Fbn2/Thbs1/Cenpv	9
GO:0000280	nuclear division	9/89	478/28943	1.67421e-05	0.00337687	0.00241262	Ccnb2/Mki67/Birc5/Knstrn/Tpx2/Tacc3/Hecw2/Fgfr2/Cdca8	9
GO:0051988	regulation of attachment of spindle microtubules to kinetochore	3/89	19/28943	2.62809e-05	0.00381187	0.0027234	Birc5/Knstrn/Cdca8	3
GO:0001823	mesonephros development	5/89	113/28943	2.65249e-05	0.00381187	0.0027234	Crlf1/Smad1/Fgfr2/Robo2/Osr2	5
GO:0055017	cardiac muscle tissue growth	5/89	113/28943	2.65249e-05	0.00381187	0.0027234	Kcnk2/Rgs2/Mef2c/Smad1/Fgfr2	5
GO:0001655	urogenital system development	8/89	391/28943	2.8113e-05	0.00381187	0.0027234	Mef2c/Crlf1/Nrp1/Cenpf/Smad1/Fgfr2/Robo2/Osr2	8
GO:0043523	regulation of neuron apoptotic process	7/89	290/28943	3.22239e-05	0.00381187	0.0027234	Mef2c/Birc5/Crlf1/Trim2/Nrp1/Prnp/Hspd1	7
GO:0014706	striated muscle tissue development	7/89	291/28943	3.29365e-05	0.00381187	0.0027234	Kcnk2/Rgs2/Mef2c/Pax3/Cenpf/Smad1/Fgfr2	7
GO:0022404	molting cycle process	5/89	119/28943	3.40176e-05	0.00381187	0.0027234	Sox21/Lrig1/Sostdc1/Apcdd1/Fgfr2	5
GO:0022405	hair cycle process	5/89	119/28943	3.40176e-05	0.00381187	0.0027234	Sox21/Lrig1/Sostdc1/Apcdd1/Fgfr2	5
GO:0045165	cell fate commitment	7/89	298/28943	3.82971e-05	0.00382835	0.00273518	Mef2c/Sostdc1/Pax3/Tbx15/Ets2/Smad1/Fgfr2	7
GO:0007052	mitotic spindle organization	5/89	123/28943	3.98589e-05	0.00382835	0.00273518	Birc5/Tpx2/Tacc3/Stmn1/Cdca8	5
GO:0060419	heart growth	5/89	123/28943	3.98589e-05	0.00382835	0.00273518	Kcnk2/Rgs2/Mef2c/Smad1/Fgfr2	5
GO:0051983	regulation of chromosome segregation	5/89	126/28943	4.47275e-05	0.0041007	0.00292976	Mki67/Birc5/Tacc3/Hecw2/Cdca8	5
GO:0060038	cardiac muscle cell proliferation	4/89	66/28943	5.20433e-05	0.00451166	0.00322337	Kcnk2/Mef2c/Smad1/Fgfr2	4
GO:0030282	bone mineralization	5/89	131/28943	5.3851e-05	0.00451166	0.00322337	Mef2c/Pth1r/Fbn2/Fgfr2/Osr2	5
GO:0051216	cartilage development	6/89	216/28943	5.59204e-05	0.00451166	0.00322337	Efemp1/Mef2c/Pth1r/Thbs1/Smad1/Osr2	6
GO:0035265	organ growth	6/89	218/28943	5.88493e-05	0.00456535	0.00326173	Kcnk2/Rgs2/Mef2c/Thbs1/Smad1/Fgfr2	6
GO:0043588	skin development	7/89	323/28943	6.36234e-05	0.00463401	0.00331078	Sox21/Sostdc1/Dhcr24/Apcdd1/Clic4/Fgfr2/Stmn1	7
GO:0042303	molting cycle	5/89	137/28943	6.66268e-05	0.00463401	0.00331078	Sox21/Lrig1/Sostdc1/Apcdd1/Fgfr2	5
GO:0042633	hair cycle	5/89	137/28943	6.66268e-05	0.00463401	0.00331078	Sox21/Lrig1/Sostdc1/Apcdd1/Fgfr2	5
GO:0010811	positive regulation of cell-substrate adhesion	5/89	138/28943	6.89652e-05	0.00463676	0.00331275	Egfl6/Nrp1/Col26a1/Cdk6/Thbs1	5
GO:0051402	neuron apoptotic process	7/89	329/28943	7.13918e-05	0.00464507	0.00331869	Mef2c/Birc5/Crlf1/Trim2/Nrp1/Prnp/Hspd1	7
GO:0003148	outflow tract septum morphogenesis	3/89	27/28943	7.79307e-05	0.00491207	0.00350944	Nrp1/Fgfr2/Robo2	3
GO:0048645	animal organ formation	4/89	75/28943	8.59376e-05	0.00525261	0.00375274	Mef2c/Pax3/Fgfr2/Robo2	4
GO:0000281	mitotic cytokinesis	4/89	76/28943	9.04998e-05	0.00535817	0.00382817	Cenpa/Birc5/Stmn1/Cdca8	4
GO:0072089	stem cell proliferation	5/89	147/28943	9.29777e-05	0.00535817	0.00382817	Mki67/Pax3/Tacc3/Fgfr2/Osr2	5
GO:0072073	kidney epithelium development	5/89	155/28943	0.000119301	0.00668418	0.00477553	Mef2c/Crlf1/Smad1/Fgfr2/Robo2	5
GO:0022612	gland morphogenesis	5/89	157/28943	0.000126695	0.00676853	0.0048358	Mki67/Sostdc1/Pax3/Nrp1/Fgfr2	5
GO:0055021	regulation of cardiac muscle tissue growth	4/89	83/28943	0.000127518	0.00676853	0.0048358	Kcnk2/Rgs2/Mef2c/Fgfr2	4
GO:0014855	striated muscle cell proliferation	4/89	85/28943	0.00013985	0.00715295	0.00511045	Kcnk2/Mef2c/Smad1/Fgfr2	4
GO:0060537	muscle tissue development	8/89	494/28943	0.000143419	0.00715295	0.00511045	Kcnk2/Rgs2/Hlf/Mef2c/Pax3/Cenpf/Smad1/Fgfr2	8
GO:0007059	chromosome segregation	7/89	369/28943	0.0001454	0.00715295	0.00511045	Mki67/Birc5/Knstrn/Tacc3/Cenpf/Hecw2/Cdca8	7
GO:0048705	skeletal system morphogenesis	6/89	261/28943	0.000157813	0.00757877	0.00541468	Mef2c/Tbx15/Fbn2/Thbs1/Fgfr2/Osr2	6
GO:0060420	regulation of heart growth	4/89	91/28943	0.000182027	0.00853835	0.00610025	Kcnk2/Rgs2/Mef2c/Fgfr2	4
GO:0007091	metaphase/anaphase transition of mitotic cell cycle	4/89	92/28943	0.000189857	0.00861905	0.00615791	Birc5/Tacc3/Hecw2/Cdca8	4
GO:0048738	cardiac muscle tissue development	6/89	271/28943	0.000193388	0.00861905	0.00615791	Kcnk2/Rgs2/Mef2c/Pax3/Smad1/Fgfr2	6
GO:0010965	regulation of mitotic sister chromatid separation	4/89	93/28943	0.000197927	0.00861905	0.00615791	Birc5/Tacc3/Hecw2/Cdca8	4
GO:0003002	regionalization	7/89	389/28943	0.000200841	0.00861905	0.00615791	Mef2c/Sostdc1/Pax3/Nrp1/Ets2/Fgfr2/Robo2	7
GO:0043535	regulation of blood vessel endothelial cell migration	4/89	95/28943	0.000214804	0.00884202	0.00631721	Mef2c/Ets1/Nrp1/Thbs1	4
GO:0044784	metaphase/anaphase transition of cell cycle	4/89	95/28943	0.000214804	0.00884202	0.00631721	Birc5/Tacc3/Hecw2/Cdca8	4
GO:0051306	mitotic sister chromatid separation	4/89	96/28943	0.00022362	0.00902082	0.00644495	Birc5/Tacc3/Hecw2/Cdca8	4
GO:0031214	biomineral tissue development	5/89	179/28943	0.000233351	0.00909042	0.00649468	Mef2c/Pth1r/Fbn2/Fgfr2/Osr2	5
GO:1901214	regulation of neuron death	7/89	399/28943	0.000234359	0.00909042	0.00649468	Mef2c/Birc5/Crlf1/Trim2/Nrp1/Prnp/Hspd1	7
GO:0048863	stem cell differentiation	6/89	282/28943	0.00023954	0.00911609	0.00651302	Sox21/Mef2c/Pax3/Nrp1/Cdk6/Fgfr2	6
GO:0051781	positive regulation of cell division	4/89	100/28943	0.000261504	0.00976766	0.00697854	Birc5/Fgfr2/Cdca8/Cenpv	4
GO:0061640	cytoskeleton-dependent cytokinesis	4/89	101/28943	0.000271652	0.00991613	0.00708462	Cenpa/Birc5/Stmn1/Cdca8	4
GO:0008608	attachment of spindle microtubules to kinetochore	3/89	41/28943	0.000275312	0.00991613	0.00708462	Birc5/Knstrn/Cdca8	3
GO:0033045	regulation of sister chromatid segregation	4/89	102/28943	0.00028208	0.00998169	0.00713145	Birc5/Tacc3/Hecw2/Cdca8	4
GO:0110148	biomineralization	5/89	188/28943	0.000292632	0.0101765	0.00727066	Mef2c/Pth1r/Fbn2/Fgfr2/Osr2	5
GO:0000070	mitotic sister chromatid segregation	5/89	190/28943	0.000307228	0.010328	0.00737887	Birc5/Knstrn/Tacc3/Hecw2/Cdca8	5
GO:0000910	cytokinesis	5/89	190/28943	0.000307228	0.010328	0.00737887	Cenpa/Birc5/Stmn1/Cdca8/Cenpv	5
GO:0001657	ureteric bud development	4/89	107/28943	0.000338577	0.0106851	0.00763398	Crlf1/Smad1/Fgfr2/Robo2	4
GO:1905818	regulation of chromosome separation	4/89	107/28943	0.000338577	0.0106851	0.00763398	Birc5/Tacc3/Hecw2/Cdca8	4
GO:0061448	connective tissue development	6/89	302/28943	0.000345343	0.0106851	0.00763398	Efemp1/Mef2c/Pth1r/Thbs1/Smad1/Osr2	6
GO:0043524	negative regulation of neuron apoptotic process	5/89	195/28943	0.000346135	0.0106851	0.00763398	Mef2c/Birc5/Crlf1/Nrp1/Hspd1	5
GO:0001503	ossification	7/89	426/28943	0.000347896	0.0106851	0.00763398	Mef2c/Pth1r/Cdk6/Fbn2/Smad1/Fgfr2/Osr2	7
GO:0060485	mesenchyme development	6/89	304/28943	0.000357662	0.0106851	0.00763398	Mef2c/Pax3/Nrp1/Thbs1/Fgfr2/Robo2	6
GO:0048704	embryonic skeletal system morphogenesis	4/89	109/28943	0.000363293	0.0106851	0.00763398	Mef2c/Tbx15/Fgfr2/Osr2	4
GO:0060349	bone morphogenesis	4/89	109/28943	0.000363293	0.0106851	0.00763398	Mef2c/Thbs1/Fgfr2/Osr2	4
GO:0098813	nuclear chromosome segregation	6/89	306/28943	0.000370322	0.0106851	0.00763398	Birc5/Knstrn/Tacc3/Cenpf/Hecw2/Cdca8	6
GO:0072163	mesonephric epithelium development	4/89	110/28943	0.000376123	0.0106851	0.00763398	Crlf1/Smad1/Fgfr2/Robo2	4
GO:0072164	mesonephric tubule development	4/89	110/28943	0.000376123	0.0106851	0.00763398	Crlf1/Smad1/Fgfr2/Robo2	4
GO:0030501	positive regulation of bone mineralization	3/89	46/28943	0.00038772	0.0108615	0.00776006	Mef2c/Fbn2/Osr2	3
GO:0007088	regulation of mitotic nuclear division	4/89	115/28943	0.000445178	0.0123003	0.00878801	Mki67/Birc5/Fgfr2/Cdca8	4
GO:0001942	hair follicle development	4/89	116/28943	0.000460003	0.0124491	0.00889431	Sox21/Sostdc1/Apcdd1/Fgfr2	4
GO:0031111	negative regulation of microtubule polymerization or depolymerization	3/89	49/28943	0.000467454	0.0124491	0.00889431	Tpx2/Stmn1/Stmn2	3
GO:0018108	peptidyl-tyrosine phosphorylation	6/89	320/28943	0.000469079	0.0124491	0.00889431	Efemp1/Crlf1/Nrp1/Prnp/Snhg20/Fgfr2	6
GO:0070997	neuron death	7/89	450/28943	0.000482503	0.0124825	0.00891813	Mef2c/Birc5/Crlf1/Trim2/Nrp1/Prnp/Hspd1	7
GO:0018212	peptidyl-tyrosine modification	6/89	322/28943	0.000484718	0.0124825	0.00891813	Efemp1/Crlf1/Nrp1/Prnp/Snhg20/Fgfr2	6
GO:0051255	spindle midzone assembly	2/89	11/28943	0.000505044	0.0124825	0.00891813	Birc5/Cdca8	2
GO:0061299	retina vasculature morphogenesis in camera-type eye	2/89	11/28943	0.000505044	0.0124825	0.00891813	Nrp1/Clic4	2
GO:0071864	positive regulation of cell proliferation in bone marrow	2/89	11/28943	0.000505044	0.0124825	0.00891813	Mef2c/Fgfr2	2
GO:0002062	chondrocyte differentiation	4/89	120/28943	0.000522835	0.0124825	0.00891813	Efemp1/Mef2c/Pth1r/Osr2	4
GO:0051225	spindle assembly	4/89	120/28943	0.000522835	0.0124825	0.00891813	Ccnb2/Birc5/Tpx2/Cdca8	4
GO:0098773	skin epidermis development	4/89	120/28943	0.000522835	0.0124825	0.00891813	Sox21/Sostdc1/Apcdd1/Fgfr2	4
GO:0045646	regulation of erythrocyte differentiation	3/89	51/28943	0.000526033	0.0124825	0.00891813	Abcb10/Ets1/Cdk6	3
GO:0043534	blood vessel endothelial cell migration	4/89	122/28943	0.000556436	0.0129135	0.00922609	Mef2c/Ets1/Nrp1/Thbs1	4
GO:0060043	regulation of cardiac muscle cell proliferation	3/89	52/28943	0.000557002	0.0129135	0.00922609	Kcnk2/Mef2c/Fgfr2	3
GO:0000819	sister chromatid segregation	5/89	219/28943	0.000587153	0.0131179	0.00937212	Birc5/Knstrn/Tacc3/Hecw2/Cdca8	5
GO:0046620	regulation of organ growth	4/89	124/28943	0.000591546	0.0131179	0.00937212	Kcnk2/Rgs2/Mef2c/Fgfr2	4
GO:0051231	spindle elongation	2/89	12/28943	0.000604841	0.0131179	0.00937212	Birc5/Cdca8	2
GO:0051987	positive regulation of attachment of spindle microtubules to kinetochore	2/89	12/28943	0.000604841	0.0131179	0.00937212	Birc5/Cdca8	2
GO:0090232	positive regulation of spindle checkpoint	2/89	12/28943	0.000604841	0.0131179	0.00937212	Birc5/Cdca8	2
GO:0090267	positive regulation of mitotic cell cycle spindle assembly checkpoint	2/89	12/28943	0.000604841	0.0131179	0.00937212	Birc5/Cdca8	2
GO:0032467	positive regulation of cytokinesis	3/89	54/28943	0.000622387	0.0133548	0.0095414	Birc5/Cdca8/Cenpv	3
GO:0007019	microtubule depolymerization	3/89	55/28943	0.000656836	0.0136524	0.009754	Tpx2/Stmn1/Stmn2	3
GO:0048701	embryonic cranial skeleton morphogenesis	3/89	55/28943	0.000656836	0.0136524	0.009754	Mef2c/Tbx15/Fgfr2	3
GO:0001649	osteoblast differentiation	5/89	225/28943	0.000663329	0.0136524	0.009754	Mef2c/Pth1r/Cdk6/Fbn2/Smad1	5
GO:0010810	regulation of cell-substrate adhesion	5/89	225/28943	0.000663329	0.0136524	0.009754	Egfl6/Nrp1/Col26a1/Cdk6/Thbs1	5
GO:0042476	odontogenesis	4/89	129/28943	0.000686164	0.0138042	0.00986249	Sostdc1/Apcdd1/Fgfr2/Osr2	4
GO:0070169	positive regulation of biomineral tissue development	3/89	56/28943	0.000692478	0.0138042	0.00986249	Mef2c/Fbn2/Osr2	3
GO:0048012	hepatocyte growth factor receptor signaling pathway	2/89	13/28943	0.000713383	0.0138042	0.00986249	Nrp1/Stmn1	2
GO:0071863	regulation of cell proliferation in bone marrow	2/89	13/28943	0.000713383	0.0138042	0.00986249	Mef2c/Fgfr2	2
GO:0090235	regulation of metaphase plate congression	2/89	13/28943	0.000713383	0.0138042	0.00986249	Birc5/Cdca8	2
GO:0140059	dendrite arborization	2/89	13/28943	0.000713383	0.0138042	0.00986249	Tpbg/Nrp1	2
GO:0043536	positive regulation of blood vessel endothelial cell migration	3/89	57/28943	0.000729331	0.0138042	0.00986249	Ets1/Nrp1/Thbs1	3
GO:0110151	positive regulation of biomineralization	3/89	57/28943	0.000729331	0.0138042	0.00986249	Mef2c/Fbn2/Osr2	3
GO:0048732	gland development	7/89	483/28943	0.000732302	0.0138042	0.00986249	Ccnb2/Mki67/Sostdc1/Pax3/Nrp1/Man2a1/Fgfr2	7
GO:0050920	regulation of chemotaxis	5/89	231/28943	0.000746683	0.013838	0.00988664	Tpbg/Nrp1/Mpp1/Thbs1/Robo2	5
GO:0051304	chromosome separation	4/89	132/28943	0.000747817	0.013838	0.00988664	Birc5/Tacc3/Hecw2/Cdca8	4
GO:0045839	negative regulation of mitotic nuclear division	3/89	58/28943	0.00076741	0.0140715	0.0100534	Birc5/Fgfr2/Cdca8	3
GO:0007389	pattern specification process	7/89	493/28943	0.000825407	0.0149585	0.0106872	Mef2c/Sostdc1/Pax3/Nrp1/Ets2/Fgfr2/Robo2	7
GO:0071838	cell proliferation in bone marrow	2/89	14/28943	0.000830616	0.0149585	0.0106872	Mef2c/Fgfr2	2
GO:0050922	negative regulation of chemotaxis	3/89	60/28943	0.000847311	0.0149915	0.0107107	Nrp1/Thbs1/Robo2	3
GO:0060443	mammary gland morphogenesis	3/89	60/28943	0.000847311	0.0149915	0.0107107	Sostdc1/Pax3/Fgfr2	3
GO:0033044	regulation of chromosome organization	5/89	241/28943	0.000902697	0.0158325	0.0113116	Birc5/Tacc3/Hecw2/Cdca8/Cenpv	5
GO:0045778	positive regulation of ossification	3/89	62/28943	0.00093231	0.0162109	0.011582	Mef2c/Fbn2/Osr2	3
GO:0031115	negative regulation of microtubule polymerization	2/89	15/28943	0.000956487	0.0164892	0.0117808	Stmn1/Stmn2	2
GO:0090497	mesenchymal cell migration	3/89	65/28943	0.00106964	0.0180415	0.0128898	Tpbg/Pax3/Nrp1	3
GO:0060979	vasculogenesis involved in coronary vascular morphogenesis	2/89	16/28943	0.00109094	0.0180415	0.0128898	Nrp1/Fgfr2	2
GO:1901978	positive regulation of cell cycle checkpoint	2/89	16/28943	0.00109094	0.0180415	0.0128898	Birc5/Cdca8	2
GO:1902287	semaphorin-plexin signaling pathway involved in axon guidance	2/89	16/28943	0.00109094	0.0180415	0.0128898	Mef2c/Nrp1	2
GO:0048706	embryonic skeletal system development	4/89	147/28943	0.00111595	0.0180415	0.0128898	Mef2c/Tbx15/Fgfr2/Osr2	4
GO:0051783	regulation of nuclear division	4/89	147/28943	0.00111595	0.0180415	0.0128898	Mki67/Birc5/Fgfr2/Cdca8	4
GO:0051310	metaphase plate congression	3/89	66/28943	0.00111809	0.0180415	0.0128898	Birc5/Cenpf/Cdca8	3
GO:2000648	positive regulation of stem cell proliferation	3/89	66/28943	0.00111809	0.0180415	0.0128898	Pax3/Fgfr2/Osr2	3
GO:0010639	negative regulation of organelle organization	6/89	380/28943	0.00114483	0.0183264	0.0130933	Birc5/Tpx2/Fgfr2/Stmn1/Cdca8/Stmn2	6
GO:0051784	negative regulation of nuclear division	3/89	68/28943	0.00121912	0.0192869	0.0137796	Birc5/Fgfr2/Cdca8	3
GO:0003206	cardiac chamber morphogenesis	4/89	151/28943	0.0012323	0.0192869	0.0137796	Mef2c/Nrp1/Fgfr2/Robo2	4
GO:1902285	semaphorin-plexin signaling pathway involved in neuron projection guidance	2/89	17/28943	0.00123393	0.0192869	0.0137796	Mef2c/Nrp1	2
GO:0060348	bone development	5/89	259/28943	0.00124308	0.0192869	0.0137796	Mef2c/Thbs1/Smad1/Fgfr2/Osr2	5
GO:0090307	mitotic spindle assembly	3/89	69/28943	0.00127171	0.0195805	0.0139894	Birc5/Tpx2/Cdca8	3
GO:0003128	heart field specification	2/89	18/28943	0.0013854	0.0208534	0.0148988	Mef2c/Robo2	2
GO:0060572	morphogenesis of an epithelial bud	2/89	18/28943	0.0013854	0.0208534	0.0148988	Sostdc1/Fgfr2	2
GO:1901970	positive regulation of mitotic sister chromatid separation	2/89	18/28943	0.0013854	0.0208534	0.0148988	Birc5/Cdca8	2
GO:0033002	muscle cell proliferation	5/89	266/28943	0.00139823	0.0208906	0.0149254	Kcnk2/Mef2c/Thbs1/Smad1/Fgfr2	5
GO:1901215	negative regulation of neuron death	5/89	267/28943	0.00142151	0.0209106	0.0149396	Mef2c/Birc5/Crlf1/Nrp1/Hspd1	5
GO:0051147	regulation of muscle cell differentiation	4/89	157/28943	0.00142238	0.0209106	0.0149396	Rgs2/Mef2c/Smad1/Fgfr2	4
GO:0060562	epithelial tube morphogenesis	6/89	397/28943	0.00143067	0.0209106	0.0149396	Mef2c/Sostdc1/Pax3/Nrp1/Clic4/Fgfr2	6
GO:0051315	attachment of mitotic spindle microtubules to kinetochore	2/89	19/28943	0.0015453	0.0223144	0.0159426	Birc5/Cdca8	2
GO:0045667	regulation of osteoblast differentiation	4/89	161/28943	0.00155991	0.0223144	0.0159426	Mef2c/Cdk6/Fbn2/Smad1	4
GO:0070507	regulation of microtubule cytoskeleton organization	4/89	161/28943	0.00155991	0.0223144	0.0159426	Tpx2/Tacc3/Stmn1/Stmn2	4
GO:0030178	negative regulation of Wnt signaling pathway	4/89	168/28943	0.00182243	0.0258704	0.0184832	Sostdc1/Tpbg/Apcdd1/Nkd2	4
GO:0003007	heart morphogenesis	5/89	283/28943	0.00183414	0.0258704	0.0184832	Mef2c/Nrp1/Thbs1/Fgfr2/Robo2	5
GO:0045669	positive regulation of osteoblast differentiation	3/89	79/28943	0.00187743	0.0261128	0.0186564	Mef2c/Fbn2/Smad1	3
GO:0090266	regulation of mitotic cell cycle spindle assembly checkpoint	2/89	21/28943	0.00189017	0.0261128	0.0186564	Birc5/Cdca8	2
GO:1903504	regulation of mitotic spindle checkpoint	2/89	21/28943	0.00189017	0.0261128	0.0186564	Birc5/Cdca8	2
GO:0051303	establishment of chromosome localization	3/89	80/28943	0.00194627	0.026705	0.0190795	Birc5/Cenpf/Cdca8	3
GO:0031290	retinal ganglion cell axon guidance	2/89	22/28943	0.00207503	0.0282794	0.0202043	Nrp1/Robo2	2
GO:0035107	appendage morphogenesis	4/89	175/28943	0.00211413	0.028428	0.0203105	Fbn2/Fgfr2/Sp9/Osr2	4
GO:0035108	limb morphogenesis	4/89	175/28943	0.00211413	0.028428	0.0203105	Fbn2/Fgfr2/Sp9/Osr2	4
GO:0010594	regulation of endothelial cell migration	4/89	176/28943	0.00215828	0.0285039	0.0203647	Mef2c/Ets1/Nrp1/Thbs1	4
GO:0046785	microtubule polymerization	3/89	83/28943	0.00216217	0.0285039	0.0203647	Tpx2/Stmn1/Stmn2	3
GO:1904888	cranial skeletal system development	3/89	83/28943	0.00216217	0.0285039	0.0203647	Mef2c/Tbx15/Fgfr2	3
GO:0043154	negative regulation of cysteine-type endopeptidase activity involved in apoptotic process	3/89	84/28943	0.0022373	0.0293029	0.0209355	Birc5/Dhcr24/Thbs1	3
GO:0090231	regulation of spindle checkpoint	2/89	23/28943	0.00226812	0.0295149	0.021087	Birc5/Cdca8	2
GO:0050000	chromosome localization	3/89	85/28943	0.00231404	0.0297288	0.0212398	Birc5/Cenpf/Cdca8	3
GO:0060411	cardiac septum morphogenesis	3/89	85/28943	0.00231404	0.0297288	0.0212398	Nrp1/Fgfr2/Robo2	3
GO:0031346	positive regulation of cell projection organization	6/89	441/28943	0.00242427	0.0307144	0.021944	Efemp1/Rgs2/Cep135/Nrp1/Robo2/Stmn2	6
GO:0045766	positive regulation of angiogenesis	4/89	182/28943	0.00243661	0.0307144	0.021944	Ets1/Nrp1/Thbs1/Smad1	4
GO:1904018	positive regulation of vasculature development	4/89	182/28943	0.00243661	0.0307144	0.021944	Ets1/Nrp1/Thbs1/Smad1	4
GO:0050678	regulation of epithelial cell proliferation	6/89	442/28943	0.00245167	0.0307144	0.021944	Mef2c/Birc5/Cdk6/Thbs1/Fgfr2/Osr2	6
GO:0030071	regulation of mitotic metaphase/anaphase transition	3/89	88/28943	0.00255398	0.0316036	0.0225793	Birc5/Hecw2/Cdca8	3
GO:0030500	regulation of bone mineralization	3/89	88/28943	0.00255398	0.0316036	0.0225793	Mef2c/Fbn2/Osr2	3
GO:0016055	Wnt signaling pathway	6/89	451/28943	0.00270883	0.0331134	0.023658	Sostdc1/Tpbg/Amotl2/Apcdd1/Nkd2/Fgfr2	6
GO:0044772	mitotic cell cycle phase transition	6/89	451/28943	0.00270883	0.0331134	0.023658	Ccnb2/Birc5/Tacc3/Cenpf/Hecw2/Cdca8	6
GO:0198738	cell-cell signaling by wnt	6/89	453/28943	0.00276863	0.0336406	0.0240346	Sostdc1/Tpbg/Amotl2/Apcdd1/Nkd2/Fgfr2	6
GO:1902099	regulation of metaphase/anaphase transition of cell cycle	3/89	91/28943	0.00280877	0.0339239	0.024237	Birc5/Hecw2/Cdca8	3
GO:0051656	establishment of organelle localization	6/89	455/28943	0.00282942	0.0339534	0.0242581	Cenpa/Birc5/Tacc3/Cenpf/Fgfr2/Cdca8	6
GO:0050680	negative regulation of epithelial cell proliferation	4/89	190/28943	0.00284488	0.0339534	0.0242581	Mef2c/Cdk6/Thbs1/Fgfr2	4
GO:0031110	regulation of microtubule polymerization or depolymerization	3/89	92/28943	0.00289705	0.0343726	0.0245576	Tpx2/Stmn1/Stmn2	3
GO:0030111	regulation of Wnt signaling pathway	5/89	319/28943	0.00307509	0.036103	0.0257939	Sostdc1/Tpbg/Apcdd1/Nkd2/Fgfr2	5
GO:0035914	skeletal muscle cell differentiation	3/89	94/28943	0.00307869	0.036103	0.0257939	Hlf/Mef2c/Pax3	3
GO:2000117	negative regulation of cysteine-type endopeptidase activity	3/89	96/28943	0.00326719	0.0374157	0.0267318	Birc5/Dhcr24/Thbs1	3
GO:0051302	regulation of cell division	4/89	198/28943	0.00329773	0.0374157	0.0267318	Birc5/Fgfr2/Cdca8/Cenpv	4
GO:0021884	forebrain neuron development	2/89	28/28943	0.00335509	0.0374157	0.0267318	Nrp1/Fgfr2	2
GO:0031639	plasminogen activation	2/89	28/28943	0.00335509	0.0374157	0.0267318	Dhcr24/Thbs1	2
GO:0045648	positive regulation of erythrocyte differentiation	2/89	28/28943	0.00335509	0.0374157	0.0267318	Abcb10/Ets1	2
GO:0060445	branching involved in salivary gland morphogenesis	2/89	28/28943	0.00335509	0.0374157	0.0267318	Nrp1/Fgfr2	2
GO:0061298	retina vasculature development in camera-type eye	2/89	28/28943	0.00335509	0.0374157	0.0267318	Nrp1/Clic4	2
GO:1905820	positive regulation of chromosome separation	2/89	28/28943	0.00335509	0.0374157	0.0267318	Birc5/Cdca8	2
GO:0003205	cardiac chamber development	4/89	199/28943	0.00335758	0.0374157	0.0267318	Mef2c/Nrp1/Fgfr2/Robo2	4
GO:0032891	negative regulation of organic acid transport	2/89	29/28943	0.00359644	0.0392109	0.0280144	Rgs2/Thbs1	2
GO:0051984	positive regulation of chromosome segregation	2/89	29/28943	0.00359644	0.0392109	0.0280144	Birc5/Cdca8	2
GO:0060045	positive regulation of cardiac muscle cell proliferation	2/89	29/28943	0.00359644	0.0392109	0.0280144	Mef2c/Fgfr2	2
GO:0060571	morphogenesis of an epithelial fold	2/89	29/28943	0.00359644	0.0392109	0.0280144	Sostdc1/Fgfr2	2
GO:0048562	embryonic organ morphogenesis	5/89	333/28943	0.00369147	0.0400306	0.0286	Lrig1/Mef2c/Tbx15/Fgfr2/Osr2	5
GO:0048736	appendage development	4/89	205/28943	0.00373232	0.0400431	0.0286089	Fbn2/Fgfr2/Sp9/Osr2	4
GO:0060173	limb development	4/89	205/28943	0.00373232	0.0400431	0.0286089	Fbn2/Fgfr2/Sp9/Osr2	4
GO:0045185	maintenance of protein location	3/89	101/28943	0.00376896	0.0402222	0.0287369	Rangap1/Tacc3/Fbn2	3
GO:0034508	centromere complex assembly	2/89	30/28943	0.00384565	0.0403994	0.0288635	Cenpa/Cenpv	2
GO:0043032	positive regulation of macrophage activation	2/89	30/28943	0.00384565	0.0403994	0.0288635	Hspd1/Thbs1	2
GO:0140058	neuron projection arborization	2/89	30/28943	0.00384565	0.0403994	0.0288635	Tpbg/Nrp1	2
GO:0014033	neural crest cell differentiation	3/89	102/28943	0.00387462	0.0404928	0.0289302	Mef2c/Pax3/Nrp1	3
GO:0032465	regulation of cytokinesis	3/89	103/28943	0.00398208	0.0414013	0.0295793	Birc5/Cdca8/Cenpv	3
GO:0042116	macrophage activation	3/89	104/28943	0.00409133	0.0420056	0.0300111	Hspd1/Snhg20/Thbs1	3
GO:0035767	endothelial cell chemotaxis	2/89	31/28943	0.00410268	0.0420056	0.0300111	Nrp1/Thbs1	2
GO:0060384	innervation	2/89	31/28943	0.00410268	0.0420056	0.0300111	Lrig1/Nrp1	2
GO:0043281	regulation of cysteine-type endopeptidase activity involved in apoptotic process	4/89	211/28943	0.00413451	0.0421177	0.0300911	Birc5/Dhcr24/Hspd1/Thbs1	4
GO:0031345	negative regulation of cell projection organization	4/89	213/28943	0.00427483	0.0429718	0.0307013	Efemp1/Nrp1/Prnp/Stmn2	4
GO:0072091	regulation of stem cell proliferation	3/89	106/28943	0.00431528	0.0429718	0.0307013	Pax3/Fgfr2/Osr2	3
GO:0030224	monocyte differentiation	2/89	32/28943	0.00436748	0.0429718	0.0307013	Mef2c/Cdk6	2
GO:0055022	negative regulation of cardiac muscle tissue growth	2/89	32/28943	0.00436748	0.0429718	0.0307013	Kcnk2/Rgs2	2
GO:0060795	cell fate commitment involved in formation of primary germ layer	2/89	32/28943	0.00436748	0.0429718	0.0307013	Ets2/Smad1	2
GO:0060977	coronary vasculature morphogenesis	2/89	32/28943	0.00436748	0.0429718	0.0307013	Nrp1/Fgfr2	2
GO:0061117	negative regulation of heart growth	2/89	32/28943	0.00436748	0.0429718	0.0307013	Kcnk2/Rgs2	2
GO:0070167	regulation of biomineral tissue development	3/89	107/28943	0.00443	0.0433752	0.0309896	Mef2c/Fbn2/Osr2	3
GO:0060914	heart formation	2/89	33/28943	0.00464	0.045212	0.0323019	Mef2c/Robo2	2
GO:0110149	regulation of biomineralization	3/89	109/28943	0.00466494	0.0452364	0.0323193	Mef2c/Fbn2/Osr2	3
GO:0010595	positive regulation of endothelial cell migration	3/89	110/28943	0.00478519	0.0461805	0.0329938	Ets1/Nrp1/Thbs1	3
GO:0110020	regulation of actomyosin structure organization	3/89	111/28943	0.00490729	0.0470333	0.0336031	Mef2c/Nrp1/Stmn1	3
GO:1903959	regulation of anion transmembrane transport	2/89	34/28943	0.00492019	0.0470333	0.0336031	Rgs2/Prnp	2
GO:0040013	negative regulation of locomotion	5/89	360/28943	0.00512316	0.0487425	0.0348242	Mef2c/Nrp1/Clic4/Thbs1/Robo2	5
GO:0021846	cell proliferation in forebrain	2/89	35/28943	0.005208	0.0493171	0.0352348	Tacc3/Fgfr2	2
GO:0045637	regulation of myeloid cell differentiation	4/89	226/28943	0.005266	0.0496333	0.0354607	Mef2c/Abcb10/Ets1/Cdk6	4
