## Supplementary material for "Mesenchymal Meis2 controls whisker development independently from trigeminal sensory innervation": Supplementary Data 3_control_vs_mutaant_DEGs_cluster2.xlsx

### Sheet: up in control
names	p_val	avg_log2FC	pct.1	pct.2	p_val_adj
Rps19	2.01544e-09	0.458608	1	1	9.46917e-05
Rpl23	5.33376e-09	0.440155	1	1	0.000250596
Rps24	8.14717e-09	0.433214	1	1	0.000382778
Mfap4	2.2056e-08	2.23185	0.755	0.468	0.00103626
Rps27a	3.38448e-08	0.390185	1	1	0.00159013
Rpl35a	1.08789e-07	0.449964	1	1	0.00511123
Rps27	2.89193e-07	0.455088	1	1	0.0135872
Rps20	2.89193e-07	0.380997	1	1	0.0135872
Rps8	3.16e-07	0.3886	1	1	0.0148466
Rpl30	3.93931e-07	0.469365	1	1	0.018508
Rps18	4.42765e-07	0.448533	1	1	0.0208024
H3f3b	4.97423e-07	0.58368	1	1	0.0233704
Rpl7	6.0037e-07	0.478439	1	1	0.0282072
Rpl8	6.17929e-07	0.332195	1	1	0.0290322
Rpl13	7.99898e-07	0.382174	1	1	0.0375816
Rps15a	1.25807e-06	0.387431	1	1	0.0591079
Rps10	2.54839e-06	0.411628	1	1	0.119731
Rpl32	2.65482e-06	0.391685	1	1	0.124731
Rpl18a	2.76551e-06	0.382974	1	1	0.129932
Foxd1	4.55353e-06	1.05851	0.912	0.766	0.213939
Rps3	5.77888e-06	0.352452	1	1	0.271509
Rpl26	6.85588e-06	0.382508	1	1	0.32211
Rpl3	1.22674e-05	0.349134	1	1	0.576361
Rpl39	1.58109e-05	0.399087	1	1	0.742843
Rpl35	1.70516e-05	0.446515	0.994	1	0.801137
Rpl14	1.79299e-05	0.46717	1	1	0.8424
Rpl28	2.01912e-05	0.355176	1	1	0.948645
Rpl11	2.05721e-05	0.359254	1	1	0.96654
Rps7	2.08302e-05	0.314613	1	1	0.978665
Rpl9	2.41738e-05	0.309684	1	1	1
Rpl22l1	3.10966e-05	0.412738	1	1	1
Rpl18	3.22556e-05	0.357658	1	1	1
Rps16	3.75416e-05	0.37495	1	1	1
Rpl41	3.75416e-05	0.367929	1	1	1
Rpl6	4.03614e-05	0.499626	1	1	1
Tpt1	4.18459e-05	0.327217	1	1	1
Ssr4	4.98345e-05	0.781606	0.931	0.872	1
Emp3	5.58513e-05	0.835161	0.899	0.745	1
mt-Rnr2	6.05383e-05	0.432844	1	1	1
Manf	7.13681e-05	1.03422	0.868	0.83	1
Rpl37	7.92547e-05	0.335176	1	1	1
Naca	8.11177e-05	0.289395	1	1	1
Eef1b2	9.31983e-05	0.383191	0.994	1	1
Rpl10	9.53699e-05	0.421836	1	1	1
Clic1	0.000151031	0.73287	0.918	0.872	1
Kxd1	0.000165847	1.647	0.535	0.255	1
Rpl10a	0.000226363	0.366739	1	1	1
Rps2	0.000233908	0.317187	1	1	1
Rpl17	0.000243011	0.342198	1	1	1
Rpl24	0.000245472	0.511498	0.95	0.957	1
Rps9	0.000300113	0.271466	1	1	1
Rpl13a	0.000314963	0.372802	1	1	1
Snhg3	0.00033127	1.16935	0.648	0.468	1
Tceb2	0.000341227	0.432586	0.969	1	1
Rps23	0.000375524	0.299564	1	1	1
Ndufb5	0.000389633	0.470712	0.994	0.894	1
Rpl19	0.000404368	0.288218	1	1	1
Ppib	0.000468359	0.407596	0.987	0.979	1
Klf4	0.000477143	1.16861	0.579	0.277	1
Rps13	0.000714301	0.257862	1	1	1
Rpl29	0.000751391	0.342846	1	1	1
Rpl36a	0.000751398	0.359783	1	1	1
Erp29	0.000816696	0.529962	0.906	0.851	1
Rpl21	0.000822715	0.269258	1	1	1
Rpl7a	0.000927592	0.344176	1	1	1
2410006H16Rik	0.000936413	0.610559	0.969	0.915	1
Rpl36	0.000936868	0.335236	1	1	1
Rplp1	0.00095568	0.333368	1	1	1
Col1a1	0.00101916	0.74666	0.881	0.745	1
Rpl36al	0.00117509	0.618121	0.918	0.851	1
Fkbp2	0.00118487	1.10693	0.56	0.298	1
Rpl37a	0.00144114	0.262111	1	1	1
Stmn1	0.00158979	0.523747	0.925	0.915	1
Rpl34	0.0016168	0.284526	1	1	1
Rplp0	0.0016637	0.270227	1	1	1
Krtcap2	0.00172586	0.521864	0.95	0.894	1
Ndufa4	0.00174464	0.297978	1	1	1
Gas5	0.00176124	0.360577	1	1	1
Sox2	0.00179459	1.26491	0.516	0.255	1
Crabp2	0.00188384	0.734721	0.786	0.511	1
Cox8a	0.00197231	0.302159	1	1	1
Cd63	0.00206605	0.538888	0.969	0.915	1
Rps28	0.00213558	0.414353	0.987	0.979	1
Eif3g	0.00213711	0.665874	0.774	0.638	1
Cd81	0.00220357	0.487017	0.943	0.915	1
Rpl31	0.00221663	0.398868	0.981	1	1
NCBP2-AS2	0.00223407	0.660341	0.824	0.702	1
Nelfe	0.00235694	1.51516	0.39	0.17	1
Rpl27a	0.00258153	0.391399	0.981	0.957	1
Uqcrb	0.00267397	0.406771	0.943	0.894	1
Thoc7	0.00280221	0.740606	0.736	0.66	1
Rps3a3	0.00283817	0.533246	0.836	0.723	1
Rpsa	0.00298738	0.280081	1	1	1
Emc7	0.00312956	1.10177	0.491	0.255	1
Bcl7c	0.00367212	0.786938	0.667	0.511	1
Hypk	0.00421649	0.7069	0.667	0.447	1
Rps17	0.00438197	0.325871	1	1	1
Plgrkt	0.00439072	0.936002	0.61	0.468	1
Atp2b1	0.00439181	0.504626	0.792	0.574	1
Ifitm2	0.00447882	0.366124	0.994	0.979	1
Olfml3	0.00481289	1.17216	0.459	0.234	1
1110038B12Rik	0.00503498	0.510813	0.975	0.915	1
Bsg	0.00503617	0.380901	0.994	0.957	1
Tmem14c	0.00559834	0.469989	0.881	0.915	1
Cenpm	0.00578814	1.91148	0.296	0.106	1
Fbln2	0.00631798	0.559714	0.824	0.681	1
Nfix	0.00647924	0.905034	0.509	0.319	1
Col14a1	0.00699283	0.811597	0.358	0.128	1
Myl6	0.00705282	0.592168	0.862	0.723	1
Tbx18	0.00801366	0.514798	0.862	0.66	1
Rps25	0.00841843	0.367058	0.987	1	1
Atp5h	0.00841845	0.263802	1	0.957	1
Eif1	0.00855764	0.265208	1	1	1
Ndufb11	0.00869223	0.428394	0.956	0.894	1
Pdlim3	0.00943003	1.86904	0.264	0.085	1
Snhg8	0.0103718	0.506168	0.862	0.851	1
Rps29	0.0103953	0.298559	1	1	1
Snrpa1	0.0104973	0.521704	0.755	0.617	1
Ppia	0.0109064	0.286977	0.994	1	1
Pou3f4	0.0112495	1.63903	0.34	0.17	1
Rps3a1	0.0114398	0.259291	1	1	1
Fam136a	0.011445	1.01358	0.509	0.34	1
Rpl15	0.0116226	0.27001	0.987	1	1
Hint2	0.0116671	0.873757	0.472	0.277	1
Ifitm1	0.0117249	1.27814	0.497	0.319	1
Gm8730	0.0119299	1.03242	0.453	0.255	1
Ostc	0.0122332	0.414233	0.981	0.915	1
Hs3st6	0.0124219	0.561304	0.711	0.553	1
Nadk	0.0129659	1.46937	0.308	0.149	1
Sertad4	0.0131516	0.541141	0.572	0.362	1
Aes	0.0132729	0.44228	0.95	0.894	1
Fth1	0.0133363	0.290034	1	1	1
Snapc5	0.0136921	1.16106	0.384	0.191	1
Spcs2	0.0136976	0.338934	0.956	0.915	1
0610007P14Rik	0.0137678	0.704465	0.629	0.489	1
Acvr1	0.0142699	1.10671	0.34	0.149	1
Znrd1	0.014359	0.413507	0.748	0.553	1
Nol7	0.0145088	0.506362	0.723	0.596	1
Efnb1	0.0146928	0.693389	0.579	0.383	1
Nudc	0.0146964	0.487455	0.818	0.787	1
Ccnd1	0.0147314	0.953432	0.761	0.723	1
Eid2	0.0154102	0.634012	0.604	0.447	1
Efemp2	0.0156518	0.916729	0.478	0.298	1
Slc25a3	0.0162948	0.315604	0.994	0.979	1
Spock1	0.016351	1.19568	0.34	0.17	1
Irf2bp2	0.0164009	0.9331	0.509	0.383	1
Meaf6	0.0165843	0.625159	0.579	0.383	1
Ndufa12	0.0167883	0.835338	0.591	0.468	1
Sep15	0.0167895	0.313372	0.95	0.936	1
Mir99ahg	0.0167976	1.13834	0.503	0.298	1
Eva1b	0.0168734	0.683862	0.83	0.66	1
Pfdn4	0.0178578	0.633988	0.585	0.404	1
Sri	0.0178919	0.543897	0.811	0.702	1
Fdps	0.0180924	1.32883	0.39	0.213	1
Selk	0.0182983	0.435622	0.95	0.851	1
Polr2c	0.0191563	0.534444	0.717	0.638	1
Calm2	0.0194878	0.417198	0.855	0.723	1
Nmral1	0.0198877	0.88481	0.346	0.17	1
Ech1	0.0200048	0.729738	0.547	0.404	1
Dad1	0.020249	0.33038	0.95	0.915	1
Cntfr	0.0208624	1.16262	0.321	0.149	1
BC005624	0.0210324	0.651939	0.497	0.298	1
Gtf2e2	0.0211525	0.531882	0.654	0.489	1
Selm	0.0211732	0.690755	0.623	0.489	1
1500012F01Rik	0.0212522	0.521204	0.862	0.872	1
C1d	0.0215325	0.554066	0.723	0.66	1
Ptk7	0.0220464	0.797076	0.522	0.362	1
Blvrb	0.0220683	1.2004	0.346	0.191	1
Gkap1	0.0220728	0.619265	0.491	0.319	1
Rpl12	0.0222158	0.270345	1	1	1
Snhg1	0.0224572	0.4433	0.981	0.894	1
Lpar1	0.0228835	0.95389	0.459	0.298	1
Nfkbia	0.0233901	1.16733	0.34	0.191	1
Vdac1	0.023598	0.383937	0.881	0.872	1
Plod1	0.0236992	1.21236	0.321	0.17	1
Filip1l	0.0243321	1.33532	0.421	0.277	1
Sub1	0.0249525	0.323369	0.962	0.979	1
Khsrp	0.0250393	0.977705	0.459	0.319	1
Tmem258	0.0252286	0.340405	0.912	0.83	1
Hmgn2	0.0253524	0.644605	0.717	0.553	1
Yipf4	0.0263017	0.773386	0.516	0.404	1
Tmed3	0.026659	0.880974	0.453	0.319	1
Pcolce	0.027945	0.867507	0.497	0.319	1
Prdx4	0.0280431	0.497915	0.786	0.723	1
Man1a2	0.0282224	0.869453	0.478	0.319	1
Aamdc	0.0285895	0.72125	0.434	0.277	1
Nradd	0.0294071	0.539332	0.623	0.447	1
Ppp1ca	0.0296565	0.375539	0.899	0.787	1
Dut	0.0304063	0.633227	0.642	0.532	1
Dhrs4	0.030453	0.67983	0.34	0.17	1
Yif1b	0.0305515	0.84369	0.497	0.362	1
Baz1b	0.0311013	0.459576	0.679	0.574	1
Erf	0.0318679	1.25454	0.289	0.149	1
Serpinf1	0.031955	1.12469	0.472	0.319	1
Mtx2	0.0325461	0.515338	0.811	0.723	1
Park7	0.0326551	0.271995	0.969	0.957	1
Timm13	0.032837	0.332565	0.943	0.83	1
Aimp1	0.033309	0.558431	0.774	0.723	1
Cdipt	0.0347474	1.15579	0.252	0.106	1
Spc24	0.0355026	1.61209	0.302	0.17	1
Pgp	0.0355083	0.809187	0.509	0.383	1
Mrpl17	0.0356939	0.656234	0.597	0.447	1
Sept11	0.0358846	0.378031	0.868	0.872	1
Tsen15	0.0361878	1.05466	0.384	0.255	1
Sdf2	0.0385588	0.360054	0.635	0.489	1
Lmna	0.0390458	0.366325	0.912	0.83	1
2700094K13Rik	0.0397273	0.322966	0.906	0.872	1
Cnpy2	0.0410551	0.398452	0.843	0.83	1
Ramp2	0.0416571	0.584969	0.509	0.34	1
Dguok	0.0430133	0.511258	0.566	0.447	1
Ctsd	0.0433979	0.80381	0.403	0.255	1
Ccdc102a	0.044365	0.911245	0.352	0.191	1
0610011F06Rik	0.0444817	1.08932	0.321	0.191	1
Mab21l2	0.0445948	1.42299	0.258	0.128	1
Atraid	0.0447277	0.50256	0.604	0.447	1
Mrpl14	0.0451695	0.419416	0.679	0.532	1
Comt	0.0457944	0.915631	0.34	0.191	1
Xist	0.0459646	1.09378	0.415	0.277	1
Cox7b	0.0464	0.280423	0.937	0.915	1
St3gal4	0.0469248	1.218	0.264	0.128	1
Enpp2	0.0473909	1.01757	0.428	0.298	1
Sostdc1	0.0479129	1.85694	0.258	0.128	1
Rpl27	0.0479787	0.257124	0.975	0.915	1
mmu-mir-703	0.0482032	0.665578	0.535	0.383	1
Hapln3	0.0499186	0.947257	0.264	0.128	1

### Sheet: up in mutant
names	p_val	avg_log2FC	pct.1	pct.2	p_val_adj
Lepr	8.29516e-07	-2.6745	0.075	0.362	0.0389732
Sparcl1	5.85755e-09	-2.4395	0.119	0.489	0.000275205
Shox2	2.8161e-13	-2.31188	0.258	0.787	1.32309e-08
Thbs1	3.7397e-06	-2.24819	0.057	0.298	0.175703
Csgalnact2	9.24998e-05	-2.15377	0.069	0.277	1
Mme	0.000182603	-2.08401	0.075	0.277	1
Fst	1.41182e-05	-2.07769	0.151	0.447	0.663317
Mxd1	3.05708e-05	-2.02991	0.069	0.298	1
Ttc13	1.19473e-05	-2.02264	0.069	0.319	0.561318
Hmcn1	0.0230517	-2.01305	0.132	0.255	1
Atg16l1	9.77934e-06	-1.98837	0.069	0.319	0.459463
Exoc2	5.87839e-05	-1.94865	0.132	0.383	1
Fam222b	0.000160338	-1.89577	0.069	0.277	1
Sacs	4.98719e-05	-1.88465	0.069	0.298	1
Fsd1l	9.29447e-05	-1.88251	0.107	0.34	1
Gdpd1	9.46234e-05	-1.8504	0.057	0.255	1
Rras2	0.000933619	-1.84733	0.082	0.255	1
Hs3st3b1	7.74501e-05	-1.82895	0.101	0.34	1
Zfhx2	0.00369101	-1.809	0.132	0.298	1
Sept3	0.000219861	-1.77381	0.119	0.362	1
Nfya	3.01276e-05	-1.73972	0.189	0.489	1
Cops7b	0.000533416	-1.72042	0.113	0.319	1
Sntb2	0.000566462	-1.70469	0.138	0.362	1
D5Ertd579e	0.000329417	-1.691	0.101	0.319	1
Emx2	0.011715	-1.68045	0.164	0.319	1
Elf1	0.000537529	-1.67513	0.082	0.277	1
Col25a1	0.000103276	-1.67133	0.057	0.255	1
Klhl20	0.000689459	-1.6674	0.082	0.277	1
Mier2	0.00156431	-1.66273	0.082	0.255	1
Soga3	0.000286559	-1.65137	0.119	0.34	1
Rbsn	0.000510532	-1.63689	0.132	0.34	1
Spon1	1.92204e-07	-1.6294	0.327	0.723	0.00903034
Rassf3	0.00573344	-1.6186	0.113	0.277	1
Cep250	0.000808178	-1.61592	0.113	0.319	1
Nr3c1	0.00017488	-1.59062	0.132	0.383	1
Mlh3	2.17644e-05	-1.58736	0.094	0.362	1
Mlf1	0.00276885	-1.56777	0.119	0.298	1
Spryd7	0.000131049	-1.5644	0.069	0.277	1
Fzd3	3.16372e-06	-1.54993	0.233	0.574	0.148641
Cpe	0.0018668	-1.53716	0.138	0.34	1
Zfp36l2	0.000532955	-1.53239	0.094	0.298	1
Rnf14	0.00155527	-1.52737	0.138	0.34	1
Acvr2b	0.00619045	-1.52702	0.101	0.255	1
Nrp1	0.00423381	-1.5154	0.107	0.277	1
Sbf1	0.00478645	-1.51229	0.094	0.255	1
Gm20417	0.00425546	-1.50725	0.126	0.298	1
Rbm15b	3.66377e-05	-1.50447	0.239	0.532	1
Hmga2	8.51519e-06	-1.50386	0.528	0.745	0.400069
Tfdp1	0.00205364	-1.48882	0.088	0.255	1
Ecd	0.00102446	-1.47898	0.132	0.34	1
Osbpl8	0.00041988	-1.47773	0.145	0.383	1
Zfp608	0.000384211	-1.47331	0.101	0.319	1
Palld	1.90013e-05	-1.46766	0.34	0.66	0.892737
Fam135a	0.000205885	-1.45817	0.145	0.404	1
Fjx1	0.000201043	-1.45317	0.321	0.596	1
Kctd12	0.00549107	-1.4511	0.126	0.298	1
Wasf3	0.00593148	-1.4508	0.101	0.255	1
Igf2	0.000111272	-1.44542	0.226	0.511	1
Bckdha	0.00193604	-1.44538	0.094	0.277	1
Net1	1.47684e-05	-1.44341	0.296	0.638	0.693863
Alg2	0.00125565	-1.44109	0.138	0.34	1
Sbk1	6.80841e-05	-1.43812	0.22	0.511	1
Zfp90	0.000355767	-1.42996	0.126	0.362	1
Afg3l2	0.00035983	-1.42808	0.138	0.383	1
Rbm45	0.00320673	-1.4276	0.088	0.255	1
Dcbld2	0.0143124	-1.42689	0.113	0.255	1
Il17rd	0.0243782	-1.42466	0.126	0.255	1
Nsmaf	0.000365064	-1.41756	0.101	0.319	1
Shd	0.00193895	-1.41161	0.113	0.298	1
Pde5a	0.00173019	-1.40147	0.082	0.255	1
Ank3	0.0135419	-1.39602	0.138	0.277	1
Frmd6	0.000427596	-1.39511	0.195	0.447	1
Vps13d	0.00437796	-1.39509	0.094	0.255	1
Ttf1	0.00405547	-1.39344	0.107	0.277	1
Meis1	1.38934e-06	-1.38472	0.252	0.638	0.0652751
2810002D19Rik	0.00218203	-1.38304	0.082	0.255	1
Eri1	0.00171203	-1.38162	0.17	0.383	1
Mafb	0.000372961	-1.3786	0.189	0.447	1
Dpp8	0.00296663	-1.37748	0.132	0.319	1
Ddit4	0.000361583	-1.37634	0.208	0.468	1
Hnrnph2	0.00098977	-1.37617	0.252	0.468	1
Sp4	0.00207697	-1.37276	0.082	0.255	1
Syne2	1.59429e-05	-1.37025	0.245	0.553	0.749043
Ago3	0.00122839	-1.37021	0.113	0.319	1
Zdhhc5	0.000826919	-1.36993	0.126	0.34	1
Vps16	0.00673916	-1.36647	0.101	0.255	1
Cdh2	0.000362834	-1.3651	0.308	0.596	1
Rprd1a	0.0013799	-1.36282	0.145	0.362	1
Itgav	5.56187e-05	-1.35908	0.145	0.426	1
Zbtb11	0.00131958	-1.35903	0.151	0.362	1
Iars	0.000597443	-1.35189	0.164	0.404	1
Gm37298	0.00181906	-1.35161	0.082	0.255	1
Gm9800	0.000315019	-1.34962	0.189	0.447	1
Zfhx3	0.00343559	-1.34277	0.34	0.553	1
Susd6	0.00737972	-1.34275	0.182	0.383	1
Dzip1l	0.00842222	-1.34161	0.101	0.255	1
Sdk2	3.09235e-05	-1.33864	0.245	0.553	1
Pappa2	0.00287323	-1.33657	0.088	0.255	1
Nkd1	1.20987e-07	-1.33497	0.604	0.872	0.00568431
Ccser2	0.00527661	-1.32957	0.126	0.298	1
Actg1	1.86116e-06	-1.3265	0.629	0.851	0.0874431
Dgcr14	0.00513454	-1.32417	0.113	0.277	1
Shkbp1	0.0067351	-1.32348	0.151	0.319	1
Clip2	0.00630838	-1.32098	0.113	0.277	1
Igfbp2	1.97726e-05	-1.31958	0.403	0.723	0.928978
Ggct	0.000868299	-1.31456	0.094	0.298	1
Lrrc17	9.5194e-06	-1.31404	0.346	0.66	0.44725
Usp24	0.00247086	-1.29695	0.126	0.319	1
Ndnf	0.000429947	-1.29293	0.478	0.723	1
Zfc3h1	0.00606375	-1.29083	0.157	0.34	1
Cntrl	0.000378331	-1.28828	0.176	0.426	1
Alg13	0.00382198	-1.28695	0.101	0.277	1
Stx2	0.0183488	-1.28507	0.138	0.277	1
Has2	0.000184441	-1.2836	0.283	0.574	1
Ralgps2	7.54197e-06	-1.28309	0.447	0.723	0.354345
Bcl11b	8.24255e-07	-1.28233	0.491	0.809	0.038726
Agfg1	0.00543137	-1.27927	0.258	0.447	1
Rnf111	0.0490584	-1.2783	0.157	0.277	1
Ankle2	0.0126683	-1.27799	0.176	0.34	1
Bach1	0.00681717	-1.27589	0.201	0.404	1
Map3k2	0.00516378	-1.27389	0.107	0.277	1
Tnks	9.23966e-05	-1.27019	0.245	0.553	1
Msantd2	0.00107406	-1.26983	0.176	0.404	1
Lin37	0.00185889	-1.26458	0.107	0.298	1
Fbxo11	0.000286184	-1.2645	0.314	0.596	1
Trip11	0.000287229	-1.26292	0.289	0.553	1
Wnk3	0.0164226	-1.26021	0.113	0.255	1
Hdac8	0.00853955	-1.25965	0.107	0.255	1
Gtpbp6	0.00553827	-1.25912	0.107	0.277	1
Chsy1	0.00128595	-1.25873	0.201	0.447	1
Zfp738	0.0111279	-1.25373	0.126	0.277	1
4732440D04Rik	0.00875191	-1.2513	0.094	0.255	1
Ext1	0.000469433	-1.24921	0.289	0.532	1
Nup35	0.00648192	-1.24654	0.113	0.277	1
Celf2	0.0129682	-1.24542	0.145	0.298	1
Col7a1	0.00630677	-1.24337	0.189	0.383	1
Gm42418	7.47715e-05	-1.24128	1	1	1
Seh1l	0.00184757	-1.23986	0.239	0.447	1
Zfp113	0.0127501	-1.23589	0.126	0.277	1
Rbp1	5.64838e-06	-1.23526	0.409	0.766	0.265378
Cnot10	7.69274e-05	-1.23508	0.208	0.532	1
Rnf170	0.0106391	-1.23357	0.132	0.298	1
Slc30a7	0.0170399	-1.22915	0.107	0.255	1
Phkg2	0.00889782	-1.22843	0.101	0.255	1
Pls3	2.2381e-05	-1.22522	0.308	0.638	1
Map4k5	0.00583132	-1.21911	0.151	0.34	1
Pitrm1	0.000431085	-1.21901	0.27	0.532	1
Ascc2	0.00455079	-1.21883	0.101	0.277	1
Ankrd40	0.016149	-1.21704	0.258	0.426	1
Rab3ip	0.000900011	-1.21658	0.22	0.447	1
Phf13	0.00122839	-1.21297	0.113	0.319	1
Gng12	0.0146854	-1.21279	0.258	0.426	1
Usp4	0.00559154	-1.21093	0.17	0.362	1
Pip4k2b	0.00433473	-1.21066	0.119	0.298	1
Slc7a6	0.0244413	-1.20971	0.151	0.298	1
Notum	0.00618242	-1.20752	0.126	0.298	1
Ccnk	0.00211502	-1.20438	0.138	0.34	1
Camk2g	0.00229694	-1.20381	0.138	0.34	1
Asxl3	0.000287107	-1.20173	0.308	0.596	1
Kcnq1ot1	3.42301e-06	-1.19956	0.61	0.872	0.160823
Ccng2	0.00017968	-1.19951	0.182	0.468	1
Ppm1l	0.0395095	-1.19939	0.132	0.255	1
Acadsb	0.000347694	-1.19446	0.27	0.532	1
Erbb2ip	0.00181396	-1.19194	0.321	0.532	1
Pias3	0.00771848	-1.18742	0.113	0.277	1
Fmnl2	6.69714e-05	-1.18593	0.377	0.681	1
Efna5	0.0424881	-1.18527	0.195	0.319	1
Myo1b	0.000530752	-1.18037	0.371	0.617	1
Mthfd1	0.00534691	-1.17117	0.151	0.34	1
Plk2	3.8421e-06	-1.16518	0.654	0.872	0.180514
Tln2	0.000745397	-1.16476	0.333	0.596	1
Ap1g1	0.00522934	-1.16371	0.239	0.447	1
Cog6	0.00458865	-1.16331	0.182	0.383	1
Tmem131	1.07203e-05	-1.16245	0.352	0.723	0.503671
E130307A14Rik	0.0295057	-1.15808	0.151	0.277	1
Sbf2	0.00713339	-1.15724	0.126	0.298	1
Man2a2	0.0310775	-1.15636	0.164	0.298	1
Pld3	0.0234356	-1.1559	0.138	0.298	1
Gabpa	0.000576775	-1.15551	0.17	0.404	1
Tmx1	0.0239984	-1.15158	0.214	0.362	1
Fbxl3	0.0157978	-1.14878	0.138	0.298	1
Vprbp	0.000410721	-1.14808	0.176	0.447	1
Kansl2	0.00875191	-1.14802	0.094	0.255	1
Suco	0.000254025	-1.14627	0.164	0.426	1
Igf1	0.0107809	-1.14308	0.755	0.83	1
Trim37	0.0106459	-1.14182	0.239	0.404	1
Ap1ar	0.000572411	-1.14042	0.239	0.489	1
Zfp799	0.0060051	-1.13584	0.17	0.362	1
Dcun1d2	0.0374152	-1.13568	0.17	0.298	1
Rusc1	0.0311827	-1.13522	0.145	0.277	1
Cask	0.00586774	-1.13243	0.214	0.404	1
Ypel5	0.000394776	-1.12811	0.164	0.426	1
Slc25a23	0.0268455	-1.12803	0.138	0.277	1
6030458C11Rik	0.0127104	-1.12659	0.107	0.255	1
Tdrd3	0.0144676	-1.12654	0.17	0.319	1
Alcam	0.0010992	-1.12543	0.138	0.362	1
Pim3	0.0142323	-1.12491	0.145	0.298	1
2610203C20Rik	0.00627091	-1.12256	0.44	0.617	1
S100pbp	0.0109028	-1.12199	0.22	0.404	1
Pcdh7	0.0139115	-1.12176	0.107	0.255	1
Clasp1	0.00144703	-1.1214	0.314	0.553	1
Acp2	0.00488999	-1.12109	0.101	0.277	1
Syne1	8.58941e-05	-1.11951	0.371	0.66	1
Dirc2	0.00906619	-1.11927	0.17	0.362	1
Rfx3	0.00990669	-1.11716	0.113	0.277	1
Lix1	0.00320082	-1.11654	0.101	0.277	1
Lig3	0.00191515	-1.11445	0.164	0.383	1
Tnfrsf19	0.0010942	-1.10811	0.107	0.319	1
Itfg1	0.0117971	-1.10799	0.151	0.319	1
Snhg11	0.0279151	-1.10719	0.119	0.255	1
Cblb	0.000827051	-1.10688	0.195	0.447	1
Slc4a7	0.00210877	-1.10595	0.17	0.383	1
Spata6	0.0119096	-1.10594	0.107	0.255	1
Mboat2	0.0170885	-1.10589	0.164	0.319	1
Ankrd13c	0.00252658	-1.10428	0.119	0.319	1
Stard7	0.0133397	-1.10285	0.189	0.362	1
Jak2	0.0053815	-1.10192	0.176	0.383	1
Asnsd1	0.0421079	-1.09945	0.182	0.319	1
Pus7	0.00296136	-1.09933	0.157	0.362	1
Hsd17b7	0.0368442	-1.09758	0.157	0.277	1
Ndst1	0.0079027	-1.09739	0.189	0.383	1
Elp6	0.00372718	-1.09618	0.233	0.447	1
Rell1	0.0090204	-1.09566	0.101	0.255	1
Tpbg	0.000523334	-1.09491	0.233	0.511	1
2810013P06Rik	0.0130837	-1.0943	0.151	0.319	1
Rgl1	0.00530534	-1.09423	0.088	0.255	1
Mib1	0.00945614	-1.09402	0.371	0.553	1
Adck5	0.00455079	-1.09391	0.101	0.277	1
Pdzd8	0.0023184	-1.09376	0.201	0.426	1
Plekha5	0.00455157	-1.0931	0.233	0.447	1
Zfp74	0.00591618	-1.08846	0.119	0.298	1
Glce	0.0113075	-1.08822	0.132	0.298	1
Slc4a1ap	0.010389	-1.08778	0.119	0.277	1
Mtus1	0.00792643	-1.08748	0.113	0.277	1
Gemin5	0.0298884	-1.08734	0.145	0.277	1
Gpr89	0.0113363	-1.0867	0.145	0.319	1
Fam45a	0.00897507	-1.08582	0.126	0.298	1
Amz2	0.00516305	-1.08539	0.182	0.383	1
Leng1	0.0346309	-1.08405	0.145	0.277	1
Prdm1	9.10085e-05	-1.08341	0.296	0.596	1
Osbpl1a	0.0431069	-1.08324	0.151	0.277	1
Zfp652	0.000718513	-1.08235	0.302	0.553	1
Ebf3	4.35682e-06	-1.07884	0.616	0.83	0.204697
St6gal2	0.011132	-1.07771	0.151	0.319	1
Sema5a	2.24234e-05	-1.07579	0.447	0.83	1
Pcgf6	0.00516142	-1.07545	0.138	0.319	1
Ccnc	0.00498132	-1.07521	0.22	0.426	1
Wif1	0.000262885	-1.07491	0.346	0.638	1
Mycl	0.00130408	-1.07454	0.151	0.383	1
Peo1	0.0223979	-1.07357	0.119	0.255	1
Pvrl2	0.00368495	-1.07262	0.258	0.489	1
Eif4ebp1	0.0413805	-1.0715	0.27	0.383	1
Gpat4	0.000612075	-1.06716	0.201	0.468	1
Ddx3y	0.00797739	-1.06616	0.233	0.426	1
Sox11	2.34447e-09	-1.06599	0.937	0.979	0.00011015
Polr3c	0.0131878	-1.06299	0.119	0.277	1
Zkscan1	0.000377082	-1.06261	0.327	0.617	1
Mtap	0.00426789	-1.06052	0.258	0.468	1
Cped1	0.0008314	-1.05957	0.553	0.766	1
Psmd5	0.00405903	-1.05919	0.195	0.404	1
Zfp770	0.0364333	-1.05883	0.126	0.255	1
Ifnar1	0.00260026	-1.05733	0.289	0.511	1
Bcl7a	4.19213e-05	-1.05548	0.384	0.681	1
Cachd1	0.0192416	-1.05297	0.333	0.511	1
Dot1l	0.0115263	-1.05296	0.252	0.447	1
Armcx5	0.0229302	-1.05281	0.119	0.255	1
Prrc1	0.0451329	-1.05164	0.189	0.319	1
Ddah1	0.00149388	-1.05157	0.277	0.532	1
Sqstm1	0.00133841	-1.05121	0.226	0.468	1
Zfp369	0.0101934	-1.04918	0.101	0.255	1
Ankib1	0.00526507	-1.04912	0.22	0.426	1
Zbtb6	0.021169	-1.04884	0.132	0.277	1
Vcl	0.00237294	-1.0485	0.094	0.277	1
Borcs5	0.0195003	-1.04838	0.113	0.255	1
Noa1	0.0064101	-1.04779	0.138	0.319	1
Arhgef2	0.0111709	-1.04721	0.132	0.298	1
Rab23	0.014736	-1.04674	0.138	0.298	1
Pgm3	0.0204052	-1.04588	0.17	0.319	1
Kif3a	0.000572462	-1.04542	0.403	0.617	1
Kdm7a	0.00593762	-1.04474	0.182	0.383	1
Ctu2	0.0219966	-1.03985	0.113	0.255	1
Hax1	0.00995268	-1.03577	0.176	0.362	1
Specc1	0.00976232	-1.0351	0.132	0.298	1
Bmp4	0.00205055	-1.03238	0.465	0.638	1
Fem1c	0.0195531	-1.02939	0.145	0.298	1
Sesn3	0.00336817	-1.02869	0.365	0.574	1
Macf1	1.11087e-05	-1.02796	0.604	0.851	0.52192
Rnf19a	0.000792235	-1.02737	0.176	0.426	1
Tpp2	0.032497	-1.02613	0.289	0.447	1
Prpf18	0.00430552	-1.02516	0.17	0.383	1
Yes1	0.0271536	-1.02394	0.195	0.34	1
Gm26523	0.00665675	-1.02373	0.138	0.319	1
Syap1	0.00144214	-1.02231	0.233	0.489	1
Tmem47	0.0277985	-1.02185	0.22	0.404	1
Gfm1	0.0347221	-1.02091	0.138	0.277	1
Nin	0.00121364	-1.01665	0.145	0.383	1
Rian	0.012599	-1.0164	0.214	0.383	1
Mrrf	0.0260961	-1.01559	0.157	0.298	1
Myl9	0.00960314	-1.01546	0.145	0.319	1
Wasf1	0.00375577	-1.01314	0.296	0.511	1
Efcc1	0.0107699	-1.01305	0.132	0.298	1
Uchl1	0.00280578	-1.01283	0.233	0.489	1
Kdm6a	0.0100111	-1.01272	0.201	0.383	1
Pkdcc	0.00262239	-1.01235	0.377	0.596	1
Fam210a	0.0169487	-1.01186	0.17	0.34	1
Zfp512	0.0344463	-1.01058	0.201	0.34	1
Terf2	0.010118	-1.01041	0.245	0.447	1
Ipo7	0.0160066	-1.0082	0.164	0.319	1
Phldb2	4.66421e-05	-1.00755	0.553	0.809	1
Fut8	0.0162139	-1.00475	0.151	0.319	1
Coa5	0.0140846	-1.00456	0.201	0.383	1
Galnt1	0.00104733	-1.00351	0.327	0.617	1
Polr2b	0.00714792	-1.00184	0.333	0.532	1
Spopl	0.0159474	-1.00144	0.201	0.362	1
Dusp6	0.0126484	-0.99937	0.189	0.362	1
Ipo9	0.00852016	-0.999147	0.308	0.511	1
Ptprg	0.0179387	-0.998842	0.239	0.404	1
Vps53	0.00260224	-0.998354	0.138	0.362	1
Pacsin2	0.00882856	-0.997656	0.145	0.319	1
Kdm5c	0.0447337	-0.997342	0.252	0.404	1
Sobp	1.66802e-05	-0.997226	0.352	0.702	0.783688
Tmem184c	0.027437	-0.995779	0.138	0.277	1
Phf10	0.00595912	-0.99442	0.352	0.574	1
Ajuba	0.00940761	-0.992469	0.107	0.277	1
Rab11fip2	0.000122998	-0.992421	0.327	0.617	1
Rpgr	0.00702434	-0.990337	0.119	0.298	1
Lrrc47	0.0483634	-0.990005	0.182	0.319	1
Mrps10	0.000637755	-0.988202	0.308	0.596	1
Nup54	0.0494364	-0.986219	0.226	0.362	1
Dido1	0.000653665	-0.984285	0.252	0.511	1
Tiparp	0.00828653	-0.983042	0.314	0.532	1
Twist1	0.00127937	-0.980533	0.692	0.83	1
Otud5	0.0210355	-0.977174	0.157	0.319	1
Gna12	0.0146004	-0.975225	0.239	0.426	1
Wdr75	0.00106998	-0.974629	0.352	0.596	1
Setd2	0.000161772	-0.972475	0.352	0.681	1
Pak1	0.0369749	-0.972379	0.138	0.277	1
Pde10a	0.0456062	-0.970862	0.145	0.277	1
Lrrc58	0.000127888	-0.969784	0.296	0.617	1
Cttnbp2nl	0.0169698	-0.967143	0.22	0.404	1
Mrpl2	0.00138396	-0.966107	0.289	0.553	1
Fam98b	0.00627897	-0.966044	0.321	0.532	1
Orc3	0.0402475	-0.965667	0.164	0.298	1
Lima1	0.0040192	-0.962513	0.346	0.532	1
Cog4	0.0160424	-0.961149	0.176	0.362	1
Atp6v1a	0.00519639	-0.956655	0.264	0.489	1
Cr1l	0.0185409	-0.955932	0.138	0.298	1
Ttc9c	0.0103182	-0.953799	0.22	0.426	1
Dip2b	0.0115213	-0.95312	0.264	0.447	1
Axin2	0.0015655	-0.952988	0.277	0.511	1
Abca1	0.0472574	-0.952965	0.138	0.255	1
Slc1a2	0.0266106	-0.949429	0.151	0.298	1
Dmap1	0.0263498	-0.948979	0.164	0.319	1
1810030O07Rik	0.0163536	-0.946346	0.138	0.298	1
Hdac4	0.00669972	-0.945724	0.371	0.574	1
Sppl3	0.0123289	-0.944058	0.22	0.404	1
Trappc8	0.0239728	-0.943555	0.132	0.277	1
Gnpda2	0.00820131	-0.94339	0.245	0.468	1
Pinx1	0.0205175	-0.942112	0.283	0.447	1
Htra2	0.0253502	-0.941821	0.132	0.277	1
Crtc3	0.0149259	-0.940209	0.22	0.404	1
Glul	0.0102421	-0.940111	0.296	0.489	1
Gpc6	0.027737	-0.939227	0.138	0.277	1
Rfwd2	0.0487907	-0.939049	0.22	0.34	1
Cul5	0.00495827	-0.937933	0.346	0.553	1
Myh10	8.34035e-05	-0.937548	0.553	0.787	1
Cdk16	0.00555983	-0.933939	0.302	0.511	1
Mars	0.0273934	-0.932382	0.132	0.277	1
Cops2	0.000120748	-0.932334	0.541	0.745	1
Dync1li2	0.00679047	-0.929072	0.258	0.489	1
Fam181b	0.025424	-0.928746	0.314	0.489	1
Zfp800	0.0309139	-0.928583	0.119	0.255	1
Pbx1	7.17444e-07	-0.928176	0.742	0.957	0.0337077
Cdc25a	0.00531171	-0.927316	0.27	0.489	1
Smoc1	0.0154106	-0.926447	0.208	0.383	1
Usp45	0.0418444	-0.926201	0.164	0.298	1
Ngly1	0.0439157	-0.923125	0.164	0.298	1
Bcat2	0.021719	-0.921154	0.157	0.319	1
Dnajc11	0.0295283	-0.920482	0.17	0.319	1
Rnd3	0.0161646	-0.920421	0.258	0.404	1
Usp48	0.0215473	-0.920418	0.277	0.468	1
Ptpn13	0.0364333	-0.918596	0.126	0.255	1
Hdgfrp2	0.0129598	-0.91824	0.27	0.489	1
Vat1	0.0470105	-0.917924	0.252	0.404	1
Exosc1	0.0116333	-0.916953	0.214	0.404	1
Rabl3	0.0174714	-0.91372	0.107	0.255	1
Lrpprc	0.0249322	-0.912836	0.214	0.362	1
Heatr5b	0.0128646	-0.912007	0.119	0.277	1
Slc25a46	0.0312661	-0.911612	0.182	0.34	1
Kmt2a	0.00297265	-0.910343	0.428	0.66	1
Tcf20	0.00666609	-0.906215	0.233	0.426	1
Wtap	0.00453219	-0.905948	0.258	0.511	1
Ube2z	0.0095404	-0.902971	0.17	0.362	1
Heph	0.0481589	-0.902937	0.132	0.255	1
Rtcb	0.000949148	-0.902877	0.484	0.723	1
Cdc14b	0.0159221	-0.90245	0.214	0.404	1
Cacna2d1	0.0384312	-0.902124	0.176	0.319	1
Ap3m1	0.039714	-0.901769	0.126	0.255	1
Mllt10	0.0107631	-0.898848	0.258	0.447	1
Smek2	0.00060315	-0.898843	0.459	0.702	1
Iws1	0.0260313	-0.897249	0.321	0.489	1
Fam13b	0.0380077	-0.897036	0.145	0.277	1
Erc1	0.00362106	-0.895652	0.245	0.468	1
Fh1	0.0358643	-0.895607	0.302	0.447	1
Aff4	0.00215527	-0.893996	0.447	0.638	1
Sypl	0.0458625	-0.893037	0.22	0.362	1
Hadha	0.000871949	-0.892072	0.516	0.745	1
Map4	0.0108167	-0.890829	0.308	0.489	1
Cbl	0.0443799	-0.890209	0.233	0.383	1
Fam188a	0.024087	-0.890121	0.145	0.298	1
Pcgf3	0.0258415	-0.889643	0.333	0.511	1
Cd47	0.0263234	-0.887697	0.283	0.489	1
Dnm3os	0.00966051	-0.887521	0.327	0.574	1
Aptx	0.0431575	-0.885489	0.138	0.277	1
Arhgap35	0.012834	-0.884064	0.296	0.489	1
Wdr48	0.0146335	-0.88371	0.182	0.362	1
Ppp3ca	0.0134038	-0.882881	0.289	0.468	1
2810403A07Rik	0.0381304	-0.881807	0.201	0.34	1
Kat6b	0.000599892	-0.880582	0.352	0.66	1
Bdp1	0.0288901	-0.879324	0.308	0.468	1
Kdm3a	0.0127387	-0.878658	0.182	0.362	1
Hsph1	0.00687747	-0.877925	0.396	0.553	1
Dhrs1	0.0295432	-0.877752	0.258	0.447	1
Wwp1	0.00817338	-0.877679	0.214	0.426	1
Scaf8	0.00980994	-0.875425	0.226	0.426	1
Fbrsl1	0.00559073	-0.875375	0.182	0.404	1
Rragc	0.00265945	-0.871213	0.321	0.553	1
Rps6kb2	0.00920391	-0.87068	0.126	0.298	1
Ccz1	0.0191572	-0.870588	0.308	0.489	1
Clk2	0.0283653	-0.869634	0.182	0.34	1
Snx18	0.0359774	-0.869051	0.164	0.319	1
Rad23b	0.000490911	-0.86725	0.472	0.681	1
Reep4	0.0176907	-0.864844	0.107	0.255	1
Nop9	0.0388412	-0.86383	0.157	0.298	1
Pard6g	0.0069912	-0.862695	0.358	0.574	1
Top2b	5.57675e-06	-0.862066	0.711	0.915	0.262013
Htt	0.0474584	-0.859695	0.145	0.277	1
Tlk2	0.0391733	-0.857626	0.22	0.362	1
Zmym2	0.0059591	-0.856284	0.352	0.574	1
Nup50	0.0383951	-0.855922	0.201	0.362	1
Usp46	0.00603702	-0.855219	0.352	0.596	1
Fam98a	0.0135848	-0.852267	0.201	0.383	1
Arid2	0.000948107	-0.85136	0.434	0.66	1
Snai1	0.0109862	-0.850889	0.283	0.468	1
Mark3	0.000381128	-0.850659	0.377	0.681	1
Cdk12	0.0145614	-0.850433	0.352	0.532	1
Sh3bp5	0.0331609	-0.849172	0.277	0.468	1
Rps6ka3	0.0163323	-0.84876	0.201	0.383	1
Fbxl20	0.0219512	-0.84746	0.157	0.319	1
Hp1bp3	1.99231e-05	-0.846938	0.616	0.872	0.936049
Cse1l	0.0176729	-0.84647	0.264	0.468	1
Ppp1r12c	0.0108243	-0.845878	0.164	0.34	1
Wdr33	0.0075112	-0.845131	0.258	0.468	1
Ctr9	0.0111455	-0.844578	0.327	0.511	1
Gapvd1	0.00687888	-0.843103	0.321	0.574	1
Api5	0.0148764	-0.843038	0.39	0.596	1
Gm42993	0.0316606	-0.842839	0.195	0.34	1
Socs4	0.0299011	-0.842099	0.132	0.277	1
Zfp397	0.00405276	-0.842014	0.352	0.574	1
Ecsit	0.012235	-0.84193	0.126	0.298	1
Pygo2	0.0481589	-0.83967	0.132	0.255	1
Ric1	0.0140505	-0.838801	0.321	0.511	1
Cbfa2t2	0.020459	-0.838757	0.239	0.447	1
Gm9794	0.0308613	-0.838628	0.208	0.362	1
R3hdm1	0.00817464	-0.834962	0.566	0.702	1
Stk38	0.00356442	-0.834956	0.396	0.596	1
Ptpra	0.0401327	-0.833905	0.371	0.553	1
Actr3	0.00273374	-0.833585	0.434	0.681	1
Tet3	0.0130276	-0.830977	0.289	0.489	1
Hadhb	0.0495025	-0.830806	0.289	0.447	1
D16Ertd472e	0.0386472	-0.828938	0.283	0.447	1
Col5a2	0.00031412	-0.82599	0.792	0.915	1
Kidins220	0.0267682	-0.825154	0.214	0.362	1
Soat1	0.0310643	-0.824964	0.195	0.34	1
Sos1	0.0292201	-0.82413	0.22	0.383	1
Csnk1g1	0.0270139	-0.823984	0.22	0.383	1
Pdhb	0.0083349	-0.823176	0.39	0.596	1
Rb1cc1	0.00911838	-0.821939	0.365	0.574	1
Cep350	0.0234771	-0.821109	0.302	0.468	1
Itsn2	0.0154059	-0.820186	0.107	0.255	1
Mpdz	0.0248361	-0.819397	0.22	0.383	1
Igf2bp1	0.00567557	-0.818129	0.447	0.66	1
Dmtf1	0.0169752	-0.815939	0.403	0.574	1
Arhgef12	0.00619948	-0.815841	0.34	0.574	1
Glis1	0.00615533	-0.814036	0.327	0.553	1
Ugdh	0.0199552	-0.811918	0.258	0.447	1
Stx7	0.00835147	-0.810283	0.182	0.383	1
Thumpd3	0.0342364	-0.80987	0.176	0.319	1
Ppp1r10	0.0101798	-0.809696	0.308	0.532	1
Dhx57	0.0178742	-0.808181	0.17	0.34	1
Akap11	0.0119761	-0.80813	0.283	0.511	1
4632427E13Rik	0.0176132	-0.807838	0.371	0.553	1
Crbn	0.0377477	-0.807279	0.119	0.255	1
Git2	0.0285711	-0.806707	0.226	0.404	1
Ift81	0.0377614	-0.80536	0.17	0.319	1
Cep170	0.0022426	-0.804308	0.453	0.681	1
Phc1	0.0273934	-0.803069	0.132	0.277	1
Phf20l1	0.0136066	-0.802696	0.358	0.553	1
Rab5a	0.0370376	-0.800178	0.17	0.319	1
Cdc42bpb	0.0341336	-0.799641	0.189	0.34	1
Ptprd	0.0354601	-0.799445	0.528	0.702	1
Mdm4	0.0231595	-0.799152	0.415	0.532	1
Pcmtd2	0.0125197	-0.79904	0.226	0.426	1
Tspan5	0.0305676	-0.797795	0.119	0.255	1
Ylpm1	0.0260532	-0.795808	0.409	0.617	1
Mettl10	0.0155025	-0.794511	0.327	0.489	1
Mrps22	0.0140227	-0.792313	0.27	0.468	1
Rspo3	0.000130192	-0.791966	0.472	0.809	1
Lrp6	0.0128828	-0.791783	0.396	0.553	1
Stau1	0.00843933	-0.791636	0.327	0.553	1
Nup98	0.00612082	-0.791159	0.176	0.383	1
Sccpdh	0.0206721	-0.790379	0.289	0.447	1
Rnps1	0.032243	-0.788609	0.321	0.489	1
Pwp1	0.0305239	-0.788398	0.314	0.489	1
Ubqln1	0.0225316	-0.787884	0.258	0.426	1
Mex3b	0.00554727	-0.786854	0.377	0.638	1
Patz1	0.0316613	-0.786804	0.17	0.319	1
5730455P16Rik	0.0432752	-0.785444	0.157	0.298	1
Isoc1	0.00899877	-0.781882	0.289	0.511	1
Anapc4	0.0404881	-0.779899	0.296	0.468	1
Mdfi	0.0322869	-0.778609	0.214	0.383	1
Mapk8ip3	0.047473	-0.778442	0.22	0.362	1
Cnn2	0.00971867	-0.77831	0.409	0.617	1
Tulp4	0.00175729	-0.777242	0.516	0.745	1
Sdccag3	0.0274177	-0.777228	0.226	0.383	1
Armc10	0.0161678	-0.775248	0.201	0.383	1
Taf11	0.00310277	-0.77519	0.365	0.617	1
Pcdh18	0.00343185	-0.774935	0.346	0.574	1
Larp4	0.0257842	-0.774628	0.264	0.447	1
Ptbp2	0.00593225	-0.774074	0.447	0.702	1
Jam3	0.0403215	-0.773137	0.333	0.489	1
Ghitm	0.00810487	-0.772754	0.365	0.596	1
Trib2	0.0160397	-0.771463	0.352	0.553	1
Nop56	0.0105339	-0.770844	0.56	0.766	1
Col26a1	0.00269442	-0.770234	0.843	0.872	1
Tmem30a	0.0491775	-0.765641	0.283	0.447	1
Ddx46	0.000767056	-0.765268	0.629	0.83	1
Spin1	0.00452785	-0.764921	0.289	0.532	1
Zeb2	2.12417e-05	-0.764704	0.899	0.979	0.997998
Nsmce2	0.00380115	-0.759898	0.396	0.617	1
Cpne5	0.00157563	-0.759607	0.723	0.809	1
Exoc3	0.00695245	-0.75872	0.34	0.574	1
Tmem167b	0.0284847	-0.758609	0.113	0.255	1
Usp3	0.0189136	-0.758248	0.333	0.511	1
Ivns1abp	0.0463224	-0.757748	0.484	0.638	1
Ipo5	0.0436306	-0.754437	0.252	0.404	1
Ankfy1	0.0463292	-0.754341	0.138	0.277	1
Usp34	0.000833744	-0.751182	0.66	0.851	1
Rnf115	0.030953	-0.750427	0.233	0.404	1
Xrn2	0.00382726	-0.748631	0.61	0.766	1
Snai2	0.0227056	-0.748285	0.195	0.362	1
Cpsf6	0.0019487	-0.748117	0.597	0.745	1
Rlf	0.0225821	-0.747895	0.296	0.489	1
Snhg18	0.0139716	-0.747437	0.415	0.596	1
Vezf1	0.039979	-0.746988	0.421	0.617	1
Eif1a	0.00293445	-0.74657	0.447	0.681	1
Usp15	0.0345696	-0.746323	0.27	0.426	1
Mecp2	0.00445733	-0.745831	0.239	0.489	1
Frem1	0.013412	-0.745649	0.333	0.532	1
Klhl9	0.0278249	-0.745134	0.352	0.532	1
Mfap3	0.0371506	-0.743929	0.189	0.34	1
Ddi2	0.0288898	-0.743795	0.145	0.298	1
Rnpc3	0.0282067	-0.743481	0.157	0.319	1
Birc6	0.00833838	-0.743339	0.522	0.66	1
Zfp266	0.00244017	-0.742449	0.453	0.702	1
Mettl2	0.0425822	-0.740155	0.151	0.298	1
Robo1	0.0428597	-0.738788	0.352	0.511	1
Dstn	0.00773319	-0.737856	0.597	0.723	1
Hnrnpul2	0.000673855	-0.737135	0.459	0.723	1
Robo2	0.005014	-0.735988	0.868	0.894	1
Ppp2r3a	0.0436897	-0.735568	0.201	0.34	1
Grcc10	0.0416929	-0.734428	0.34	0.511	1
Cul3	0.00114557	-0.734423	0.572	0.787	1
Tax1bp1	0.000258538	-0.729275	0.623	0.83	1
Dnajc10	0.0111951	-0.725632	0.352	0.574	1
Usp14	0.0135068	-0.72407	0.547	0.702	1
Riok3	0.0304812	-0.724059	0.409	0.574	1
Tmem57	0.0173392	-0.724013	0.428	0.617	1
Dnajc13	0.0412572	-0.723349	0.22	0.383	1
Ubr5	0.0110663	-0.722071	0.384	0.574	1
Gm29101	0.0280169	-0.722	0.164	0.319	1
Ei24	0.00420407	-0.721228	0.553	0.787	1
Gpcpd1	0.0478713	-0.720463	0.17	0.319	1
Atat1	0.0439097	-0.717605	0.377	0.532	1
Baz2b	0.0183206	-0.716416	0.384	0.553	1
Gins4	0.0420391	-0.715988	0.27	0.426	1
Ncaph2	0.0373395	-0.715403	0.233	0.383	1
Gspt1	0.000728852	-0.71509	0.623	0.83	1
Epb41l2	0.0488876	-0.712534	0.358	0.489	1
Zfp280c	0.0407327	-0.712378	0.119	0.255	1
Mapre2	0.0247076	-0.712347	0.302	0.511	1
Cand1	0.0260292	-0.711691	0.377	0.574	1
Pdlim7	0.0334554	-0.710782	0.201	0.362	1
Ppp2r4	0.0387415	-0.710496	0.333	0.532	1
Snhg5	0.0153777	-0.708912	0.176	0.362	1
Cdc40	0.0353623	-0.708433	0.403	0.596	1
Dync1h1	0.0210639	-0.707164	0.528	0.638	1
Atrx	0.000378399	-0.707098	0.83	0.957	1
Nme7	0.0314215	-0.705768	0.145	0.298	1
Ppp5c	0.0175404	-0.705605	0.314	0.532	1
Fam178a	0.0340909	-0.705509	0.182	0.34	1
Spred1	0.00160018	-0.705279	0.673	0.83	1
Cep83	0.0370932	-0.704596	0.283	0.447	1
Fmr1	0.0250369	-0.704058	0.352	0.532	1
Tor1aip2	0.00884483	-0.703858	0.327	0.553	1
Ankrd17	0.00277385	-0.702957	0.346	0.596	1
Gtpbp4	0.00383827	-0.702797	0.459	0.66	1
Mex3d	0.0466943	-0.702249	0.302	0.447	1
Nono	0.000376615	-0.70214	0.597	0.809	1
Cs	0.0373041	-0.700906	0.308	0.447	1
Adgrl2	0.0252779	-0.700811	0.409	0.574	1
Fbxl12	0.0294748	-0.700724	0.164	0.319	1
Gli1	0.00450566	-0.698441	0.371	0.617	1
Phip	0.0482198	-0.698328	0.516	0.702	1
Wiz	0.0107437	-0.697842	0.189	0.383	1
Tgs1	0.0139924	-0.696315	0.491	0.66	1
Usp37	0.0156394	-0.695368	0.258	0.468	1
G2e3	0.0455549	-0.695328	0.239	0.383	1
Marcksl1	3.06489e-05	-0.694659	0.918	1	1
Zfp280d	0.0104532	-0.692077	0.434	0.617	1
Zmynd11	0.00889234	-0.689392	0.516	0.681	1
H19	0.035929	-0.688156	0.421	0.574	1
Dixdc1	0.047385	-0.687941	0.333	0.489	1
Cd24a	0.000302293	-0.687373	0.673	0.851	1
Mea1	0.0261191	-0.686873	0.296	0.468	1
Pdgfra	0.00921255	-0.686835	0.56	0.745	1
Myef2	0.006132	-0.6846	0.409	0.66	1
Dph6	0.0207326	-0.68434	0.214	0.404	1
Cenpb	0.0227219	-0.684085	0.277	0.468	1
Amot	0.00764077	-0.68175	0.189	0.404	1
Rab12	0.00156502	-0.68035	0.44	0.766	1
Ddr2	0.00719632	-0.67957	0.497	0.723	1
Phf6	0.0470664	-0.67872	0.465	0.596	1
Ccar1	0.00240872	-0.677831	0.61	0.809	1
4932438A13Rik	0.0116973	-0.677088	0.283	0.489	1
Mia3	0.0124147	-0.675988	0.358	0.574	1
Tars	0.0181565	-0.673719	0.296	0.511	1
Nsg1	0.0157838	-0.673642	0.535	0.681	1
Vgll4	0.0125374	-0.67276	0.591	0.787	1
Evi5	0.025329	-0.670427	0.352	0.553	1
Mycbp	0.0341452	-0.670341	0.189	0.362	1
Prpf38b	0.00392534	-0.666228	0.415	0.681	1
Cwc27	0.0286211	-0.665391	0.245	0.426	1
Hif1a	0.0225789	-0.665173	0.44	0.596	1
Baz1a	0.00746475	-0.664318	0.396	0.66	1
Cacng4	0.0183398	-0.663965	0.27	0.468	1
Kif26b	0.0224841	-0.663749	0.233	0.404	1
Pik3r1	0.0144261	-0.661526	0.465	0.66	1
Faf2	0.00302339	-0.659572	0.415	0.723	1
Pdik1l	0.0479313	-0.656725	0.145	0.277	1
Gng2	0.00719639	-0.65532	0.453	0.681	1
Faim	0.0143774	-0.654798	0.195	0.404	1
Huwe1	0.000120695	-0.654749	0.717	0.894	1
Mef2a	0.0185507	-0.654555	0.327	0.553	1
Rhobtb3	0.00211655	-0.653882	0.535	0.766	1
Hcfc1	0.0379953	-0.652207	0.264	0.426	1
Prpf4b	8.51993e-05	-0.650924	0.792	0.936	1
Slc39a6	0.0221754	-0.650848	0.333	0.532	1
Zcchc8	0.0415156	-0.650666	0.239	0.404	1
Map4k4	0.00268028	-0.650512	0.767	0.872	1
Lppr3	0.0252258	-0.649749	0.214	0.426	1
Leo1	0.0148632	-0.649635	0.302	0.511	1
Tcaf1	0.0188469	-0.648915	0.27	0.468	1
Ubtf	0.0354034	-0.648743	0.585	0.681	1
Hddc2	0.0322195	-0.647309	0.497	0.66	1
Usp47	0.0324978	-0.645364	0.415	0.574	1
Eif2a	0.00334369	-0.643983	0.396	0.702	1
Wdr18	0.0282848	-0.641825	0.333	0.511	1
Tgfbr3	0.0156512	-0.64155	0.409	0.617	1
Sertad2	0.0363744	-0.640897	0.321	0.489	1
Apc	0.0452756	-0.638444	0.346	0.511	1
Peli1	0.0315582	-0.637633	0.459	0.596	1
Actl6a	0.00272037	-0.63681	0.604	0.745	1
Meg3	0.0343312	-0.635906	0.736	0.809	1
Nipbl	0.0186956	-0.634938	0.616	0.723	1
Khdrbs1	0.00478541	-0.634542	0.824	0.915	1
Rbm26	0.0124423	-0.634387	0.616	0.766	1
Zfp644	0.00394622	-0.6318	0.654	0.83	1
Abce1	0.0222098	-0.631014	0.491	0.66	1
Zfp354c	0.0242562	-0.630646	0.289	0.468	1
Palm	0.021792	-0.62953	0.365	0.617	1
Add1	0.0115948	-0.628144	0.509	0.702	1
Abl1	0.0284118	-0.626755	0.252	0.447	1
Chuk	0.0354487	-0.626717	0.189	0.362	1
Gcsh	0.00966292	-0.626652	0.478	0.66	1
Dzip3	0.022007	-0.626128	0.327	0.511	1
Ebna1bp2	0.0266703	-0.624852	0.509	0.66	1
Gle1	0.0491252	-0.622046	0.233	0.404	1
Lef1	0.000487011	-0.621193	0.849	0.957	1
R3hdm2	0.00186063	-0.621144	0.478	0.745	1
Chd1	0.00138264	-0.621143	0.541	0.809	1
Mllt11	0.0275925	-0.619544	0.308	0.532	1
Nt5c3b	0.024322	-0.617676	0.365	0.574	1
Smarce1	0.00189071	-0.617619	0.642	0.809	1
Cfl2	0.0141719	-0.617038	0.465	0.638	1
Elp2	0.00798507	-0.616856	0.277	0.511	1
Rbmx	0.0026614	-0.616134	0.553	0.851	1
Nop58	0.0257208	-0.61593	0.572	0.745	1
Rnf219	0.0334183	-0.613988	0.264	0.447	1
Leprotl1	0.0431542	-0.61027	0.296	0.468	1
Hdgfrp3	0.0455566	-0.609544	0.384	0.553	1
Phf21a	0.0259852	-0.608312	0.403	0.596	1
Map7d1	0.0333508	-0.60683	0.484	0.681	1
Ube2d2a	0.0346756	-0.605732	0.371	0.532	1
Ddx6	0.000357514	-0.605717	0.717	0.957	1
Ubtd2	0.0468756	-0.603602	0.245	0.404	1
Exoc5	0.0124664	-0.601136	0.484	0.681	1
Ap1s1	0.0240455	-0.601008	0.44	0.596	1
Sucla2	0.0126366	-0.599924	0.396	0.617	1
Plin2	0.0189976	-0.596029	0.365	0.574	1
BC003331	0.0200122	-0.595632	0.308	0.511	1
Sbno1	0.0223303	-0.595434	0.415	0.596	1
Ube2o	0.0269402	-0.593132	0.195	0.383	1
BC005537	0.0188288	-0.592774	0.434	0.574	1
Pdlim4	0.00718043	-0.592746	0.698	0.851	1
Cygb	0.045116	-0.592256	0.176	0.319	1
Spats2	0.0396422	-0.592082	0.409	0.596	1
Ccdc55	0.0119393	-0.591898	0.409	0.638	1
Ctnnb1	0.000208436	-0.59179	0.893	0.957	1
Tcf12	0.0496825	-0.591428	0.66	0.745	1
Gadd45g	0.000323903	-0.59012	0.509	0.723	1
Csnk2a2	0.0405755	-0.588821	0.39	0.574	1
Arid5b	0.0100673	-0.588085	0.314	0.553	1
Nrep	0.0127959	-0.586749	0.528	0.702	1
Zfp207	0.0031658	-0.586741	0.698	0.872	1
Ccdc50	0.00650413	-0.586612	0.503	0.723	1
Raph1	0.0418074	-0.585392	0.258	0.447	1
Lims1	0.014836	-0.585253	0.352	0.553	1
Bod1l	0.0293874	-0.583412	0.509	0.66	1
Atxn7l3	0.0327468	-0.583276	0.283	0.447	1
Ehmt1	0.0107827	-0.582504	0.541	0.723	1
Tmod3	0.0460991	-0.582253	0.44	0.596	1
Fcf1	0.0291584	-0.580927	0.289	0.489	1
Copb1	0.011302	-0.58042	0.547	0.723	1
Pnpla8	0.0314365	-0.580153	0.289	0.489	1
Dync1li1	0.0486915	-0.578701	0.377	0.532	1
Mrps15	0.0249984	-0.578231	0.553	0.745	1
Bri3bp	0.0415156	-0.576858	0.239	0.404	1
Stip1	0.0122113	-0.576201	0.61	0.766	1
Tsc22d1	0.00404544	-0.575513	0.843	0.894	1
Sec24c	0.0295057	-0.57481	0.145	0.298	1
Rbm3	0.0257228	-0.573847	0.453	0.638	1
Cdh11	0.0299779	-0.572525	0.824	0.872	1
Sept9	0.0423836	-0.570243	0.403	0.553	1
Snrnp200	0.00685909	-0.5692	0.459	0.702	1
Tmem33	0.0450843	-0.568016	0.277	0.447	1
Enah	0.00934102	-0.567945	0.503	0.766	1
Zfp260	0.039429	-0.566893	0.56	0.702	1
4931406P16Rik	0.037805	-0.56588	0.239	0.426	1
Pabpc1	0.000687664	-0.565272	0.887	0.915	1
Snd1	0.0239016	-0.565008	0.277	0.489	1
Sh3bgrl	0.00337228	-0.564746	0.868	0.894	1
Tia1	0.0402927	-0.562952	0.704	0.872	1
Pbrm1	0.00752546	-0.561717	0.742	0.851	1
Fam32a	0.0321866	-0.560951	0.396	0.596	1
Hnrnpab	0.000160438	-0.559884	0.925	1	1
Trip12	0.02397	-0.559253	0.447	0.638	1
Heatr6	0.0445758	-0.558617	0.258	0.426	1
Cdc23	0.0294481	-0.558087	0.39	0.553	1
Tspan11	0.0241783	-0.557962	0.245	0.404	1
Aebp2	0.0417285	-0.557833	0.296	0.489	1
Cyfip1	0.0310736	-0.554238	0.428	0.617	1
Tcof1	0.0431596	-0.553643	0.358	0.532	1
Atxn2	0.00632836	-0.553137	0.421	0.681	1
Brwd1	0.0278794	-0.552953	0.365	0.574	1
Golgb1	0.0330148	-0.551938	0.535	0.702	1
Itgb1	0.0218687	-0.551886	0.843	0.915	1
Kdm5a	0.0398375	-0.550337	0.34	0.489	1
Wapl	0.0150919	-0.546231	0.459	0.681	1
Skp1a	0.000864602	-0.545551	0.881	0.979	1
Sf3b1	0.000384946	-0.545263	0.937	0.936	1
Itch	0.0435057	-0.545153	0.447	0.553	1
Tmem132c	0.0111648	-0.539333	0.572	0.766	1
Naa50	0.0194205	-0.536034	0.591	0.745	1
Ptp4a2	0.00813412	-0.534961	0.56	0.809	1
Xpo1	0.0448844	-0.534779	0.491	0.617	1
Dnajb6	0.0227961	-0.527154	0.421	0.638	1
Knop1	0.0447172	-0.526887	0.509	0.745	1
Cacna1g	0.0314463	-0.525339	0.491	0.66	1
Prpf40a	0.0255212	-0.524147	0.61	0.83	1
Ap2a2	0.0395008	-0.523536	0.371	0.532	1
Eif4g2	0.00139919	-0.522502	0.943	0.979	1
Usp22	0.0410556	-0.522084	0.56	0.745	1
Pdap1	0.00283095	-0.5142	0.881	1	1
Aplp2	0.0235676	-0.513469	0.472	0.66	1
Tubb2a	0.0277794	-0.507279	0.39	0.574	1
mt-Co1	0.0343974	-0.505952	0.975	0.979	1
Pkm	0.00669	-0.504931	0.862	0.979	1
Dclk1	0.0325376	-0.502672	0.874	0.936	1
Hspd1	0.00831874	-0.502181	0.855	0.936	1
Cald1	0.01101	-0.501836	0.874	0.894	1
Zfp292	0.0259769	-0.501602	0.503	0.681	1
Kdm5b	0.00553349	-0.500706	0.686	0.872	1
Proser1	0.045028	-0.493785	0.283	0.468	1
Hook3	0.035438	-0.492861	0.434	0.596	1
Cnih2	0.0209909	-0.492356	0.358	0.596	1
Nifk	0.0235683	-0.492168	0.428	0.681	1
Uba2	0.0122824	-0.491914	0.535	0.787	1
Unc119	0.033987	-0.491899	0.623	0.766	1
Actr10	0.0344041	-0.491314	0.503	0.681	1
Vps36	0.0408201	-0.490829	0.535	0.638	1
Mtdh	0.00783187	-0.488001	0.786	0.851	1
Zcrb1	0.0396206	-0.487868	0.692	0.809	1
Arih1	0.0334678	-0.486029	0.39	0.574	1
Tubb2b	0.0443614	-0.485136	0.855	0.894	1
Rnf11	0.0377778	-0.48485	0.415	0.617	1
Pabpn1	0.0134466	-0.484595	0.503	0.723	1
Med13	0.0366308	-0.484193	0.289	0.468	1
Tuba1a	0.000984079	-0.481648	0.95	0.979	1
Nisch	0.0139466	-0.477031	0.774	0.872	1
Zfp106	0.0121312	-0.476792	0.535	0.723	1
Ncbp1	0.0455094	-0.476134	0.296	0.489	1
Zdhhc20	0.0370792	-0.473051	0.409	0.596	1
Gls	0.0352867	-0.471974	0.453	0.638	1
Dnaja1	0.00855845	-0.471574	0.73	0.894	1
Tcf4	0.00144114	-0.469721	0.987	1	1
Tmsb10	0.0155057	-0.467942	0.994	1	1
Rab34	0.0266345	-0.467922	0.704	0.766	1
Fubp1	0.00135147	-0.466614	0.818	0.936	1
Chordc1	0.042628	-0.465474	0.472	0.66	1
Tceal8	0.020959	-0.462896	0.616	0.809	1
Id1	0.011525	-0.462396	0.635	0.894	1
Hnrnpa2b1	0.000628644	-0.460363	0.962	0.957	1
Cggbp1	0.0375142	-0.458853	0.478	0.681	1
Pth1r	0.00621885	-0.458379	0.786	0.894	1
Bag1	0.0298033	-0.458009	0.799	0.915	1
Phf14	0.00531159	-0.454153	0.679	0.83	1
Smap1	0.0367501	-0.45199	0.547	0.745	1
Timp2	0.0214956	-0.447541	0.585	0.787	1
Pqbp1	0.0413364	-0.445445	0.34	0.574	1
Mettl9	0.0299442	-0.444242	0.824	0.851	1
Wasf2	0.042081	-0.44416	0.604	0.745	1
Nbea	0.00148269	-0.444077	0.403	0.66	1
Fscn1	0.0101065	-0.442111	0.761	0.872	1
Srrm2	0.00420862	-0.441795	0.943	0.936	1
Rrp1	0.0332748	-0.438128	0.704	0.83	1
Immt	0.0181041	-0.437754	0.541	0.702	1
Prkar1a	0.00990401	-0.437159	0.761	0.872	1
1810058I24Rik	0.00599392	-0.436999	0.836	0.894	1
Mff	0.0492363	-0.432376	0.535	0.681	1
Rhob	0.00260446	-0.430263	0.314	0.596	1
Nedd4	0.00114118	-0.42793	0.962	0.979	1
Pitpnb	0.0136852	-0.427663	0.384	0.596	1
Tnrc6a	0.0243778	-0.423496	0.61	0.723	1
Srsf10	0.011358	-0.422748	0.83	0.936	1
Zcchc11	0.0236395	-0.420966	0.742	0.83	1
Chmp4b	0.0316213	-0.419546	0.629	0.787	1
Zfp326	0.0430714	-0.416299	0.623	0.723	1
Ilf2	0.00956884	-0.412199	0.811	0.894	1
Prdx5	0.0115011	-0.409852	0.792	0.851	1
Psmd13	0.0264091	-0.408031	0.635	0.766	1
Lrrc42	0.0417076	-0.407591	0.44	0.681	1
Dync1i2	0.0151126	-0.40354	0.843	0.894	1
Hnrnpm	0.0109889	-0.400257	0.881	0.936	1
Polr2m	0.00983132	-0.396596	0.774	0.872	1
Cyp26b1	0.0324326	-0.395775	0.774	0.851	1
Actb	0.00124633	-0.393197	1	1	1
Senp6	0.0459379	-0.392757	0.704	0.787	1
Nnat	0.0109614	-0.385362	0.792	0.894	1
Rtn4	0.0254997	-0.383282	0.818	0.936	1
Snx6	0.00724407	-0.381977	0.811	0.915	1
Mex3a	0.0285877	-0.379026	0.528	0.681	1
Cbx1	0.0269444	-0.372869	0.893	0.957	1
Eif4a3	0.0242122	-0.37153	0.629	0.809	1
Ywhae	0.000341261	-0.371427	0.994	1	1
Dbn1	0.0405094	-0.363348	0.786	0.894	1
Vangl2	0.0359678	-0.360832	0.264	0.468	1
Ccnd3	0.0305366	-0.36061	0.748	0.851	1
Rbm25	0.0110248	-0.359621	0.799	0.894	1
Suclg1	0.0200918	-0.358015	0.73	0.872	1
Gpbp1	0.0476468	-0.346404	0.73	0.787	1
Cdkn1c	0.0171497	-0.345947	0.849	0.979	1
Mat2a	0.0249929	-0.343589	0.742	0.872	1
Smarcc1	0.0239213	-0.342419	0.799	0.894	1
Tmpo	0.0389649	-0.329577	0.673	0.851	1
Hnrnpa1	0.0382895	-0.328149	0.792	0.894	1
Dhx9	0.04492	-0.327975	0.755	0.851	1
Hnrnpdl	0.0257758	-0.32269	0.843	0.936	1
Prrc2c	0.0397858	-0.308505	0.912	0.957	1
Cic	0.0410378	-0.304224	0.252	0.447	1
Arglu1	0.0400751	-0.296175	0.755	0.894	1
Igfbp4	0.0141339	-0.285358	0.95	1	1
Atxn7l3b	0.0258693	-0.277094	0.994	1	1
Eif4a1	0.04893	-0.275535	0.962	0.957	1
Basp1	0.016357	-0.271501	0.987	1	1
Trps1	0.0421727	-0.26624	0.994	0.979	1
